# The effects of mutation and recombination rate heterogeneity on the inference of demography and the distribution of fitness effects

**DOI:** 10.1101/2023.11.11.566703

**Authors:** Vivak Soni, Susanne P. Pfeifer, Jeffrey D. Jensen

**Author notes:** VS and JDJ conceptualized the project, VS wrote and implemented all code, VS performed the formal analyses with input from SPP and JDJ, and VS, SPP and JDJ wrote the manuscript. This project was funded by National Institutes of Health grant R35GM139383 to JDJ.

## Abstract

Disentangling the effects of demography and selection has remained a focal point of population genetic analysis. Knowledge about mutation and recombination is essential in this endeavour; however, despite clear evidence that both mutation and recombination rates vary across genomes, it is common practice to model both rates as fixed. In this study, we quantify how this unaccounted for rate heterogeneity may impact inference using common approaches for inferring selection (DFE-alpha, Grapes, and polyDFE) and/or demography (fastsimcoal2 and *δaδi*). We demonstrate that, if not properly modelled, this heterogeneity can increase uncertainty in the estimation of demographic and selective parameters and in some scenarios may result in mis-leading inference. These results highlight the importance of quantifying the fundamental evolutionary parameters of mutation and recombination prior to utilizing population genomic data to quantify the effects of genetic drift (*i.e*., as modulated by demographic history) and selection; or, at the least, that the effects of uncertainty in these parameters can and should be directly modelled in downstream inference.

**Significance Statement:** Despite evidence from numerous species that mutation and recombination rates vary along the genome, both rates tend to be modelled as fixed when performing population genetic inference. The impact of failing to account for this rate heterogeneity on the estimation of demographic and selective parameters has yet to be well quantified; thus, we here study this effect by comparing inference under both fixed and variable rate scenarios. Our results demonstrate that unaccounted for rate heterogeneity can increase uncertainty and lead to mis-inference in certain scenarios. We highlight the importance of utilizing mutation and recombination rate maps where possible, and of modelling the uncertainty underlying these estimates.
