## Supplementary File 1 for "The effects of mutation and recombination rate heterogeneity on the inference of demography and the distribution of fitness effects"

### Sheet: info
This worksheets in this Excel file contain the means, standard deviations, and quartile values from demographic inference using fastsimcoal2 and dadi.
Worksheet 1: Fastsimcoal2 inference values for simulations in which only neutral mutations are simulated
Worksheet 2: dadi inference values for simulations in which only neutral mutations are simulated
Worksheet 3: Fastsimcoal2 inference values for simulations in which 6 DFEs were simulated
Worksheet 4: dadi inference values for simulations in which 6 DFEs were simulated

### Sheet: fsc2_demog_only
demography	recombination rate	mutation rate	Ncurrrent mean	Ncurrrent stdev	Ncurrrent 25%	Ncurrrent 75%	Nancestral mean	Nancestral stdev	Nancestral 25%	Nancestral 75%	τancestral mean	τancestral stdev	τancestral 25%	τancestral 75%
equilibrium	fixed	fixed	1.0448	0.00189934	1.0438	1.04643	N/A	N/A	N/A	N/A	N/A	N/A	N/A	N/A
equilibrium	fixed	variable	1.05287	0.00483618	1.04986	1.05734	N/A	N/A	N/A	N/A	N/A	N/A	N/A	N/A
equilibrium	variable	fixed	1.04408	0.00348896	1.0415	1.04543	N/A	N/A	N/A	N/A	N/A	N/A	N/A	N/A
equilibrium	variable	variable	1.05441	0.00431052	1.05248	1.05786	N/A	N/A	N/A	N/A	N/A	N/A	N/A	N/A
100% expansion	fixed	fixed	1.06808	0.00298489	1.06625	1.07053	1.06805	0.00522162	1.06604	1.07114	1.07077	0.0154763	1.06386	1.08246
100% expansion	fixed	variable	1.07658	0.00395722	1.07491	1.07806	1.07523	0.00459466	1.07379	1.07771	1.08524	0.0157323	1.07561	1.09004
100% expansion	variable	fixed	1.06896	0.00442114	1.06608	1.07154	1.06946	0.00756193	1.06529	1.07475	1.06094	0.0191677	1.04911	1.06375
100% expansion	variable	variable	1.0786	0.00651833	1.0751	1.08215	1.07399	0.0128631	1.06804	1.08186	1.07651	0.0338004	1.05375	1.09632
50% contraction	fixed	fixed	1.03196	0.00309564	1.02989	1.0335	1.03394	0.00606239	1.03107	1.03789	1.03646	0.0282997	1.01821	1.0545
50% contraction	fixed	variable	1.0398	0.00632534	1.03443	1.04579	1.03791	0.00610154	1.03373	1.0407	1.04243	0.0282201	1.0205	1.06021
50% contraction	variable	fixed	1.03593	0.00693548	1.03107	1.04025	1.03489	0.00860517	1.02821	1.04171	1.046	0.0464934	1.00757	1.08343
50% contraction	variable	variable	1.04277	0.0100331	1.03686	1.04586	1.03982	0.0132909	1.03121	1.05284	1.04429	0.0498427	1.01621	1.08236
99% contraction	fixed	fixed	0.959286	0.511645	0.521429	1.12143	1.02851	0.0125317	1.02054	1.03639	0.984286	0.559618	0.510714	1.15357
99% contraction	fixed	variable	0.925	0.582475	0.4625	1.36964	1.02994	0.0152482	1.02191	1.03598	0.95	0.644715	0.442857	1.425
99% contraction	variable	fixed	1.21714	0.6391	0.975	1.82857	1.03313	0.0230022	1.01359	1.05036	1.26571	0.700541	0.971429	1.925
99% contraction	variable	variable	0.723571	0.396799	0.398214	0.810714	1.03061	0.0160517	1.02166	1.04364	0.732857	0.410688	0.4	0.789286

### Sheet: dadi_demog_only
demography	recombination rate	mutation rate	Nuopt mean	Nuopt stdev	Nuopt 25%	Nuopt 75%	τopt mean	τopt stdev	τopt 25%	τopt 75%
equilibrium	fixed	fixed	1.00628	0.0126862	0.996379	1.01485	N/A	N/A	N/A	N/A
equilibrium	fixed	variable	1.00848	0.0137975	1.00411	1.01379	N/A	N/A	N/A	N/A
equilibrium	variable	fixed	1.01094	0.0183007	0.997074	1.02318	N/A	N/A	N/A	N/A
equilibrium	variable	variable	1.01691	0.0289451	0.994785	1.01779	N/A	N/A	N/A	N/A
100% expansion	fixed	fixed	1.00091	0.00326385	0.999271	1.00244	1.00693	0.0196521	0.994529	1.02178
100% expansion	fixed	variable	1.00271	0.00332122	1.00112	1.00502	1.01526	0.00682964	1.01177	1.01892
100% expansion	variable	fixed	1.00316	0.00627383	1.00066	1.00667	1.00867	0.0169715	0.999842	1.01273
100% expansion	variable	variable	1.00337	0.00673986	1.0012	1.00738	1.00659	0.034276	0.989613	1.01435
50% contraction	fixed	fixed	0.997624	0.00381271	0.995256	0.999261	1.00796	0.0198263	0.994574	1.01805
50% contraction	fixed	variable	0.998689	0.00492998	0.994748	1.00185	1.01437	0.0225714	1.00023	1.02633
50% contraction	variable	fixed	1.00131	0.00671317	0.997543	1.00518	1.00315	0.0385065	0.97174	1.02259
50% contraction	variable	variable	0.998954	0.0078207	0.992984	1.00214	1.00933	0.0284961	0.995829	1.03629
99% contraction	fixed	fixed	0.929102	0.0138947	0.916705	0.940878	1	2.07789e-09	1	1
99% contraction	fixed	variable	0.930593	0.0103417	0.926268	0.937624	1	1.77277e-09	1	1
99% contraction	variable	fixed	0.936258	0.0112098	0.932377	0.944558	1	2.82885e-09	1	1
99% contraction	variable	variable	0.920357	0.0175579	0.903853	0.93548	1	2.75499e-09	1	1

### Sheet: fsc2_demog_DFE
demography	recombination rate	mutation rate	DFE	Ncurrrent mean	Ncurrrent stdev	Ncurrrent 25%	Ncurrrent 75%	Nancestral mean	Nancestral stdev	Nancestral 25%	Nancestral 75%	τancestral mean	τancestral stdev	τancestral 25%	τancestral 75%
equilibrium	fixed	fixed	DFE1	1.01448	0.00203346	1.01282	1.01623	N/A	N/A	N/A	N/A	N/A	N/A	N/A	N/A
equilibrium	fixed	fixed	DFE2	0.985836	0.00224948	0.984643	0.987607	N/A	N/A	N/A	N/A	N/A	N/A	N/A	N/A
equilibrium	fixed	fixed	DFE3	0.956657	0.00209031	0.955321	0.95825	N/A	N/A	N/A	N/A	N/A	N/A	N/A	N/A
equilibrium	fixed	fixed	DFE4	0.994614	0.0016282	0.993732	0.99575	N/A	N/A	N/A	N/A	N/A	N/A	N/A	N/A
equilibrium	fixed	fixed	DFE5	0.987964	0.00168704	0.986804	0.988429	N/A	N/A	N/A	N/A	N/A	N/A	N/A	N/A
equilibrium	fixed	fixed	DFE6	1.01134	0.00209681	1.01057	1.01234	N/A	N/A	N/A	N/A	N/A	N/A	N/A	N/A
equilibrium	fixed	variable	DFE1	0.934671	0.00348518	0.933286	0.937375	N/A	N/A	N/A	N/A	N/A	N/A	N/A	N/A
equilibrium	fixed	variable	DFE2	0.863007	0.00248247	0.860964	0.864821	N/A	N/A	N/A	N/A	N/A	N/A	N/A	N/A
equilibrium	fixed	variable	DFE3	0.821793	0.0030193	0.82075	0.824	N/A	N/A	N/A	N/A	N/A	N/A	N/A	N/A
equilibrium	fixed	variable	DFE4	0.899386	0.00354917	0.897321	0.901946	N/A	N/A	N/A	N/A	N/A	N/A	N/A	N/A
equilibrium	fixed	variable	DFE5	0.903371	0.00208352	0.902071	0.904911	N/A	N/A	N/A	N/A	N/A	N/A	N/A	N/A
equilibrium	fixed	variable	DFE6	0.960786	0.00354706	0.959232	0.962571	N/A	N/A	N/A	N/A	N/A	N/A	N/A	N/A
equilibrium	variable	fixed	DFE1	0.888964	0.00350595	0.885804	0.891911	N/A	N/A	N/A	N/A	N/A	N/A	N/A	N/A
equilibrium	variable	fixed	DFE2	0.817771	0.00176538	0.816446	0.818768	N/A	N/A	N/A	N/A	N/A	N/A	N/A	N/A
equilibrium	variable	fixed	DFE3	0.799614	0.00202008	0.797893	0.800714	N/A	N/A	N/A	N/A	N/A	N/A	N/A	N/A
equilibrium	variable	fixed	DFE4	0.863793	0.00197503	0.863179	0.864696	N/A	N/A	N/A	N/A	N/A	N/A	N/A	N/A
equilibrium	variable	fixed	DFE5	0.892095	0.0028169	0.889429	0.894714	N/A	N/A	N/A	N/A	N/A	N/A	N/A	N/A
equilibrium	variable	fixed	DFE6	0.951021	0.00201301	0.949018	0.952714	N/A	N/A	N/A	N/A	N/A	N/A	N/A	N/A
equilibrium	variable	variable	DFE1	0.89185	0.00369921	0.889589	0.894714	N/A	N/A	N/A	N/A	N/A	N/A	N/A	N/A
equilibrium	variable	variable	DFE2	0.8206	0.00305156	0.818911	0.822071	N/A	N/A	N/A	N/A	N/A	N/A	N/A	N/A
equilibrium	variable	variable	DFE3	0.802757	0.00454521	0.800429	0.805607	N/A	N/A	N/A	N/A	N/A	N/A	N/A	N/A
equilibrium	variable	variable	DFE4	0.8662	0.00367281	0.863179	0.8685	N/A	N/A	N/A	N/A	N/A	N/A	N/A	N/A
equilibrium	variable	variable	DFE5	0.897529	0.00366484	0.894536	0.899875	N/A	N/A	N/A	N/A	N/A	N/A	N/A	N/A
equilibrium	variable	variable	DFE6	0.957064	0.00480769	0.954804	0.959357	N/A	N/A	N/A	N/A	N/A	N/A	N/A	N/A
100% expansion	fixed	fixed	DFE1	1.04663	0.00488383	1.0463	1.04929	1.02879	0.00436948	1.02527	1.03236	1.03667	0.0168305	1.02625	1.04629
100% expansion	fixed	fixed	DFE2	1.01996	0.00364958	1.01665	1.02352	0.999779	0.00329337	0.997446	1.00179	1.01697	0.0157295	1.01393	1.02311
100% expansion	fixed	fixed	DFE3	0.983093	0.00297406	0.980821	0.98467	0.976643	0.00429602	0.9745	0.980054	1.03656	0.0115528	1.03029	1.03954
100% expansion	fixed	fixed	DFE4	1.02509	0.00556965	1.02448	1.02828	1.01087	0.00423111	1.00866	1.01298	1.03757	0.0251637	1.02364	1.05429
100% expansion	fixed	fixed	DFE5	1.01305	0.00297834	1.01137	1.01521	1.00779	0.00432954	1.00496	1.00998	1.05267	0.0196583	1.03779	1.06668
100% expansion	fixed	fixed	DFE6	1.03551	0.00286255	1.0337	1.03762	1.03098	0.00374848	1.02848	1.03393	1.05897	0.0118292	1.04971	1.06821
100% expansion	fixed	variable	DFE1	1.01842	0.00639218	1.01434	1.02324	0.8756	0.00479503	0.874375	0.877339	0.908914	0.0131211	0.896964	0.918643
100% expansion	fixed	variable	DFE2	0.935357	0.00501525	0.930991	0.939098	0.844629	0.0042981	0.842482	0.845857	0.763114	0.0104275	0.756214	0.767036
100% expansion	fixed	variable	DFE3	0.856446	0.00361831	0.85417	0.858143	0.819614	0.00414835	0.817554	0.822018	0.8333	0.0137315	0.821536	0.844429
100% expansion	fixed	variable	DFE4	0.955475	0.00359469	0.952991	0.957812	0.877636	0.0038948	0.875786	0.880625	0.880614	0.0133829	0.868321	0.893857
100% expansion	fixed	variable	DFE5	0.925743	0.00496421	0.922929	0.929625	0.918379	0.00648494	0.914536	0.9205	0.954829	0.0147257	0.9455	0.961321
100% expansion	fixed	variable	DFE6	0.98575	0.00450642	0.984321	0.989143	0.977243	0.00463744	0.974464	0.9805	0.998071	0.0223724	0.989464	1.01414
100% expansion	variable	fixed	DFE1	1.0056	0.00415017	1.00313	1.0087	0.798071	0.00569222	0.794054	0.801375	0.843529	0.0130784	0.832143	0.851714
100% expansion	variable	fixed	DFE2	0.911096	0.00309249	0.909571	0.91208	0.784964	0.00515829	0.782393	0.788929	0.694643	0.0120812	0.69	0.701714
100% expansion	variable	fixed	DFE3	0.8425	0.00367585	0.84067	0.844268	0.785793	0.00716136	0.781286	0.789768	0.807071	0.0120521	0.798393	0.818393
100% expansion	variable	fixed	DFE4	0.938014	0.0041968	0.936107	0.94033	0.820486	0.0074184	0.816446	0.827232	0.843371	0.0175471	0.830786	0.857893
100% expansion	variable	fixed	DFE5	0.914775	0.00313785	0.913232	0.917366	0.906943	0.00534552	0.903786	0.910875	0.938914	0.0146432	0.933	0.947607
100% expansion	variable	fixed	DFE6	0.975175	0.00539427	0.972545	0.976893	0.969864	0.0047921	0.966536	0.972054	0.977743	0.0168283	0.964786	0.991464
100% expansion	variable	variable	DFE1	1.00989	0.00700531	1.00713	1.01201	0.797379	0.0088139	0.794161	0.800339	0.848686	0.0183147	0.84025	0.855464
100% expansion	variable	variable	DFE2	0.914907	0.0038716	0.913884	0.917518	0.781779	0.00479458	0.778321	0.786018	0.697986	0.0156236	0.690571	0.70725
100% expansion	variable	variable	DFE3	0.845764	0.00461509	0.842643	0.848688	0.789293	0.00442876	0.786554	0.792179	0.818086	0.0131737	0.807321	0.828036
100% expansion	variable	variable	DFE4	0.945871	0.00677123	0.941321	0.949714	0.821593	0.00592767	0.816607	0.823429	0.8264	0.0116169	0.816679	0.834
100% expansion	variable	variable	DFE5	0.920104	0.00533499	0.917438	0.92425	0.913343	0.00680834	0.909286	0.918554	0.939871	0.017089	0.928429	0.952964
100% expansion	variable	variable	DFE6	0.982318	0.00687055	0.976107	0.988321	0.976407	0.00591091	0.972018	0.979679	1.00071	0.0186064	0.986821	1.00539
50% contraction	fixed	fixed	DFE1	1.02106	0.00466871	1.01854	1.02396	0.999186	0.00325768	0.996339	1.00196	1.09494	0.0350988	1.07607	1.105
50% contraction	fixed	fixed	DFE2	1.00431	0.00345873	1.00264	1.00657	0.969757	0.00726734	0.963179	0.974982	1.15874	0.0325712	1.13529	1.18693
50% contraction	fixed	fixed	DFE3	0.963086	0.00699763	0.959714	0.968	0.951771	0.00912416	0.947982	0.956286	1.13417	0.0378083	1.12979	1.16571
50% contraction	fixed	fixed	DFE4	1.00674	0.0061772	1.00214	1.00979	0.983914	0.00834746	0.977143	0.990536	1.14114	0.0477972	1.09464	1.16136
50% contraction	fixed	fixed	DFE5	0.990314	0.00534175	0.986143	0.994107	0.980486	0.0080347	0.976286	0.988125	1.10103	0.0498815	1.06493	1.1465
50% contraction	fixed	fixed	DFE6	1.00737	0.00868945	1.00275	1.01336	1.001	0.00515233	0.999125	1.00277	1.07243	0.046585	1.03864	1.1115
50% contraction	fixed	variable	DFE1	1.01029	0.00570714	1.00714	1.01432	0.858021	0.00845027	0.853018	0.863946	1.13957	0.0460908	1.10557	1.17829
50% contraction	fixed	variable	DFE2	0.958914	0.00502429	0.957607	0.962107	0.855686	0.0146846	0.845089	0.865732	1.52749	0.0924188	1.50179	1.58429
50% contraction	fixed	variable	DFE3	0.8672	0.00412569	0.865643	0.869357	0.812557	0.012266	0.807196	0.818518	1.14591	0.0481604	1.11964	1.18043
50% contraction	fixed	variable	DFE4	0.959243	0.00394236	0.955893	0.962143	0.865986	0.0113487	0.857375	0.869732	1.20051	0.040685	1.16471	1.22614
50% contraction	fixed	variable	DFE5	0.921171	0.0074465	0.918107	0.923393	0.900221	0.0107779	0.893393	0.9045	1.07277	0.0576053	1.04779	1.098
50% contraction	fixed	variable	DFE6	0.963814	0.00646359	0.958964	0.96925	0.951893	0.00923627	0.943679	0.958804	1.04709	0.0398803	1.03286	1.0675
50% contraction	variable	fixed	DFE1	1.00041	0.00850382	0.996143	1.00604	0.783821	0.00751621	0.778	0.788161	1.22354	0.113877	1.1555	1.29957
50% contraction	variable	fixed	DFE2	0.945171	0.0070279	0.941321	0.946429	0.860864	0.0413509	0.830018	0.872964	2.10934	0.247851	1.99379	2.16607
50% contraction	variable	fixed	DFE3	0.857929	0.00886923	0.853214	0.862429	0.791271	0.0190057	0.774857	0.802732	1.26303	0.12605	1.19307	1.33464
50% contraction	variable	fixed	DFE4	0.951243	0.00845424	0.945643	0.956893	0.827771	0.0190443	0.818214	0.836429	1.39771	0.150666	1.26207	1.51121
50% contraction	variable	fixed	DFE5	0.910343	0.0102489	0.906429	0.915607	0.894571	0.0141604	0.885554	0.901464	1.10049	0.0789241	1.0365	1.14736
50% contraction	variable	fixed	DFE6	0.959471	0.00715556	0.956	0.963964	0.94325	0.0101056	0.934036	0.950732	1.08649	0.0781997	1.05793	1.145
50% contraction	variable	variable	DFE1	1.01229	0.0104408	1.00786	1.01757	0.798164	0.0212541	0.783143	0.814554	1.36886	0.188445	1.24329	1.50014
50% contraction	variable	variable	DFE2	0.948843	0.00514834	0.944429	0.951321	0.87785	0.0473369	0.836732	0.916625	2.2454	0.285335	2.03736	2.49364
50% contraction	variable	variable	DFE3	0.860471	0.00660895	0.857643	0.865857	0.793214	0.017529	0.781018	0.802625	1.24663	0.090299	1.18014	1.26543
50% contraction	variable	variable	DFE4	0.954671	0.00812712	0.949107	0.9605	0.817671	0.0155419	0.806643	0.821679	1.33966	0.125062	1.26143	1.345
50% contraction	variable	variable	DFE5	0.911071	0.00890037	0.903571	0.918929	0.893093	0.0127489	0.880714	0.903857	1.05503	0.0743538	1.03807	1.10121
50% contraction	variable	variable	DFE6	0.963871	0.00827488	0.957	0.970429	0.951936	0.0151005	0.944268	0.959786	1.07534	0.0914705	1.01307	1.11057
99% contraction	fixed	fixed	DFE1	0.628571	0.414573	0.403571	0.826786	0.975514	0.010857	0.966679	0.985571	0.631429	0.450839	0.382143	0.832143
99% contraction	fixed	fixed	DFE2	1.05429	0.485273	0.753571	1.45893	0.954636	0.013185	0.946911	0.967625	1.08143	0.54265	0.753571	1.55714
99% contraction	fixed	fixed	DFE3	1.015	0.575742	0.644643	1.29821	0.936879	0.0208904	0.922946	0.942054	1.05714	0.649996	0.657143	1.30714
99% contraction	fixed	fixed	DFE4	0.837143	0.328154	0.648214	1.01607	0.962436	0.0094682	0.956857	0.965768	0.851429	0.354639	0.639286	1.02857
99% contraction	fixed	fixed	DFE5	1.04357	0.619692	0.573214	1.275	0.964864	0.0200488	0.952179	0.978429	1.09714	0.719656	0.553571	1.34643
99% contraction	fixed	fixed	DFE6	0.822143	0.505036	0.467857	0.892857	0.987264	0.0130511	0.980589	0.995536	0.834286	0.542322	0.464286	0.910714
99% contraction	fixed	variable	DFE1	0.796429	0.40325	0.5875	0.767857	0.846057	0.017047	0.838161	0.861607	0.761429	0.415627	0.55	0.725
99% contraction	fixed	variable	DFE2	0.757857	0.384337	0.4875	0.866071	0.794986	0.00803456	0.79075	0.802446	0.744286	0.398833	0.464286	0.860714
99% contraction	fixed	variable	DFE3	0.925	0.51485	0.619643	1.0375	0.78	0.0141169	0.772232	0.784732	0.96	0.581335	0.625	1.08214
99% contraction	fixed	variable	DFE4	1.09286	0.601877	0.723214	1.33571	0.847986	0.0158881	0.834857	0.857554	1.11571	0.668516	0.7	1.34643
99% contraction	fixed	variable	DFE5	1.00071	0.435792	0.639286	1.36071	0.880129	0.0176227	0.867964	0.889536	1.05	0.483761	0.642857	1.43571
99% contraction	fixed	variable	DFE6	0.97	0.448363	0.719643	1.00536	0.940771	0.0123752	0.934161	0.949054	0.998571	0.488528	0.728571	1.03571
99% contraction	variable	fixed	DFE1	0.972143	0.560424	0.678571	1.49643	0.778393	0.0144921	0.769232	0.791214	0.918571	0.564162	0.614286	1.45714
99% contraction	variable	fixed	DFE2	0.868571	0.501203	0.594643	1.08571	0.737036	0.0180343	0.725589	0.742339	0.857143	0.556389	0.535714	1.09286
99% contraction	variable	fixed	DFE3	1.49071	0.420884	1.28036	1.82857	0.762579	0.0137223	0.75325	0.770143	1.60429	0.511857	1.32143	1.94286
99% contraction	variable	fixed	DFE4	1.06143	0.689196	0.444643	1.65179	0.790214	0.0274526	0.771929	0.799839	1.09714	0.770393	0.403571	1.725
99% contraction	variable	fixed	DFE5	1.42786	0.416462	1.09107	1.72857	0.887029	0.0131117	0.879696	0.893	1.55714	0.486973	1.14643	1.925
99% contraction	variable	fixed	DFE6	0.851429	0.493596	0.5625	0.823214	0.917636	0.018449	0.905125	0.935857	0.868571	0.554258	0.553571	0.814286
99% contraction	variable	variable	DFE1	1.14286	0.469138	0.785714	1.55179	0.780343	0.0165465	0.770196	0.795679	1.08571	0.492575	0.696429	1.54643
99% contraction	variable	variable	DFE2	0.870714	0.454986	0.557143	0.996429	0.7359	0.0127764	0.728286	0.743143	0.854286	0.499923	0.535714	0.971429
99% contraction	variable	variable	DFE3	1.18143	0.509915	0.828571	1.47857	0.767743	0.018457	0.760857	0.777643	1.25714	0.624373	0.842857	1.55714
99% contraction	variable	variable	DFE4	1.00429	0.494691	0.639286	1.40893	0.781721	0.0195895	0.767161	0.79475	0.984286	0.518171	0.596429	1.36071
99% contraction	variable	variable	DFE5	1.09429	0.682896	0.596429	1.60893	0.881743	0.019616	0.870536	0.897	1.19429	0.813023	0.592857	1.80714
99% contraction	variable	variable	DFE6	0.875714	0.485717	0.548214	0.958929	0.936693	0.0172816	0.919714	0.952125	0.904286	0.557653	0.525	0.996429

### Sheet: dadi_demog_DFE
demography	recombination rate	mutation rate	DFE	Nuopt mean	Nuopt stdev	Nuopt 25%	Nuopt 75%	τopt mean	τopt stdev	τopt 25%	τopt 75%
equilibrium	fixed	fixed	1	1.02669	0.00711493	1.02062	1.03242	N/A	N/A	N/A	N/A
equilibrium	fixed	fixed	2	1.06246	0.00901976	1.05592	1.07003	N/A	N/A	N/A	N/A
equilibrium	fixed	fixed	3	1.05014	0.0210274	1.03184	1.06508	N/A	N/A	N/A	N/A
equilibrium	fixed	fixed	4	1.03415	0.013595	1.0245	1.03596	N/A	N/A	N/A	N/A
equilibrium	fixed	fixed	5	1.03314	0.0188204	1.01753	1.04384	N/A	N/A	N/A	N/A
equilibrium	fixed	fixed	6	1.01377	0.00927115	1.00751	1.02041	N/A	N/A	N/A	N/A
equilibrium	fixed	variable	1	1.17838	0.00746178	1.17351	1.1815	N/A	N/A	N/A	N/A
equilibrium	fixed	variable	2	1.23794	0.0113316	1.23176	1.24275	N/A	N/A	N/A	N/A
equilibrium	fixed	variable	3	1.15853	0.0305921	1.1384	1.18143	N/A	N/A	N/A	N/A
equilibrium	fixed	variable	4	1.13243	0.00805815	1.12994	1.13631	N/A	N/A	N/A	N/A
equilibrium	fixed	variable	5	1.10345	0.0424148	1.06666	1.12995	N/A	N/A	N/A	N/A
equilibrium	fixed	variable	6	1.04429	0.0185428	1.03159	1.05294	N/A	N/A	N/A	N/A
equilibrium	variable	fixed	1	1.29139	0.0085719	1.28434	1.29687	N/A	N/A	N/A	N/A
equilibrium	variable	fixed	2	1.32233	0.0102138	1.31635	1.32495	N/A	N/A	N/A	N/A
equilibrium	variable	fixed	3	1.16971	0.0243593	1.15251	1.18613	N/A	N/A	N/A	N/A
equilibrium	variable	fixed	4	1.19702	0.0117337	1.19257	1.20302	N/A	N/A	N/A	N/A
equilibrium	variable	fixed	5	1.09791	0.0333018	1.07344	1.10709	N/A	N/A	N/A	N/A
equilibrium	variable	fixed	6	1.06675	0.015849	1.05402	1.07834	N/A	N/A	N/A	N/A
equilibrium	variable	variable	1	1.29632	0.0141466	1.28419	1.30765	N/A	N/A	N/A	N/A
equilibrium	variable	variable	2	1.33862	0.0113287	1.32998	1.34837	N/A	N/A	N/A	N/A
equilibrium	variable	variable	3	1.15869	0.0243722	1.14046	1.17351	N/A	N/A	N/A	N/A
equilibrium	variable	variable	4	1.20559	0.00778051	1.19818	1.21279	N/A	N/A	N/A	N/A
equilibrium	variable	variable	5	1.09646	0.0223951	1.07857	1.10605	N/A	N/A	N/A	N/A
equilibrium	variable	variable	6	1.05155	0.0234277	1.03015	1.06852	N/A	N/A	N/A	N/A
100% expansion	fixed	fixed	1	1.01806	0.00355981	1.01642	1.01952	1.01458	0.0117274	1.00582	1.02196
100% expansion	fixed	fixed	2	1.02234	0.00211075	1.02093	1.02335	1.01965	0.0129982	1.01086	1.02809
100% expansion	fixed	fixed	3	1.00908	0.00587682	1.00515	1.01214	1.07149	0.0125461	1.06227	1.07418
100% expansion	fixed	fixed	4	1.01495	0.0044855	1.01288	1.01743	1.03287	0.022464	1.01724	1.04184
100% expansion	fixed	fixed	5	1.00746	0.00440699	1.00452	1.01052	1.05242	0.0142255	1.04174	1.066
100% expansion	fixed	fixed	6	1.00537	0.00376283	1.00201	1.00785	1.03567	0.0111386	1.02681	1.04209
100% expansion	fixed	variable	1	1.16453	0.0092086	1.15783	1.16825	1.04535	0.01777	1.03631	1.05334
100% expansion	fixed	variable	2	1.11053	0.0072175	1.10724	1.11443	0.904138	0.00626073	0.903575	0.906761
100% expansion	fixed	variable	3	1.04834	0.00592784	1.04583	1.04797	1.02936	0.0218064	1.01524	1.04696
100% expansion	fixed	variable	4	1.09144	0.00528847	1.08735	1.09412	1.01033	0.0163156	1.0042	1.02036
100% expansion	fixed	variable	5	1.01077	0.00450722	1.00751	1.01439	1.04061	0.0174957	1.03112	1.04999
100% expansion	fixed	variable	6	1.00944	0.0028525	1.0082	1.01099	1.03228	0.0205547	1.02676	1.04584
100% expansion	variable	fixed	1	1.26419	0.00939254	1.25576	1.26899	1.07149	0.0122348	1.06251	1.08084
100% expansion	variable	fixed	2	1.1661	0.00716851	1.1617	1.17028	0.89132	0.0207428	0.88541	0.900838
100% expansion	variable	fixed	3	1.07376	0.0111655	1.06312	1.08266	1.04259	0.0274227	1.02355	1.05831
100% expansion	variable	fixed	4	1.14854	0.00502834	1.14733	1.1511	1.03037	0.0215356	1.0088	1.05003
100% expansion	variable	fixed	5	1.01148	0.00547115	1.00768	1.01683	1.04254	0.0246373	1.03517	1.04853
100% expansion	variable	fixed	6	1.00773	0.00458358	1.00349	1.01206	1.01795	0.0203036	1.00218	1.03595
100% expansion	variable	variable	1	1.27003	0.00689629	1.26385	1.27326	1.07256	0.026175	1.06036	1.08942
100% expansion	variable	variable	2	1.17388	0.0097075	1.16674	1.17856	0.905224	0.0220327	0.89822	0.920442
100% expansion	variable	variable	3	1.07481	0.00781452	1.07263	1.08057	1.04408	0.014375	1.03283	1.0536
100% expansion	variable	variable	4	1.15479	0.0077002	1.14881	1.15868	1.0183	0.0124882	1.01004	1.02709
100% expansion	variable	variable	5	1.01063	0.00796016	1.00569	1.01466	1.03357	0.0313173	1.01193	1.05411
100% expansion	variable	variable	6	1.00722	0.00320517	1.00464	1.00932	1.02491	0.0215234	1.01598	1.0342
50% contraction	fixed	fixed	1	1.02181	0.00736803	1.02164	1.0267	1.08661	0.0262864	1.06962	1.10298
50% contraction	fixed	fixed	2	1.03382	0.0070147	1.02905	1.03833	1.20365	0.0298479	1.18168	1.22815
50% contraction	fixed	fixed	3	1.01022	0.0072039	1.00533	1.0154	1.18302	0.0303447	1.17644	1.20629
50% contraction	fixed	fixed	4	1.02071	0.00666863	1.01752	1.0228	1.16244	0.0390692	1.14062	1.17975
50% contraction	fixed	fixed	5	1.00813	0.0049308	1.00326	1.01156	1.1136	0.0487332	1.09507	1.14611
50% contraction	fixed	fixed	6	1.00499	0.0060095	1.00083	1.01017	1.06949	0.0346316	1.04851	1.0962
50% contraction	fixed	variable	1	1.1802	0.00961645	1.17676	1.18019	1.3205	0.0581245	1.27699	1.3496
50% contraction	fixed	variable	2	1.12928	0.0102791	1.12303	1.13609	1.75215	0.0631479	1.7244	1.79953
50% contraction	fixed	variable	3	1.07114	0.0102357	1.06585	1.07871	1.40075	0.0462205	1.38433	1.43885
50% contraction	fixed	variable	4	1.11014	0.0111097	1.10464	1.11631	1.37905	0.0324607	1.35715	1.40927
50% contraction	fixed	variable	5	1.02283	0.00797234	1.02183	1.02653	1.18779	0.042525	1.17182	1.2063
50% contraction	fixed	variable	6	1.01376	0.00490653	1.01051	1.01629	1.0912	0.0330932	1.07636	1.10999
50% contraction	variable	fixed	1	1.27858	0.0133935	1.26977	1.28372	1.52988	0.139128	1.46478	1.54448
50% contraction	variable	fixed	2	1.11923	0.0377404	1.08862	1.14259	2.37272	0.146837	2.27846	2.46678
50% contraction	variable	fixed	3	1.0812	0.0160903	1.06832	1.09299	1.60832	0.12042	1.55358	1.68274
50% contraction	variable	fixed	4	1.15411	0.0162208	1.14297	1.16728	1.65277	0.10121	1.57679	1.73596
50% contraction	variable	fixed	5	1.01883	0.0113991	1.00946	1.02677	1.2188	0.0562225	1.17267	1.25682
50% contraction	variable	fixed	6	1.01588	0.00426164	1.01388	1.01745	1.14361	0.058662	1.12162	1.19038
50% contraction	variable	variable	1	1.27274	0.0167449	1.25865	1.28823	1.69049	0.152472	1.56771	1.73602
50% contraction	variable	variable	2	1.09958	0.0802038	1.09195	1.15917	2.48356	0.215808	2.30218	2.60178
50% contraction	variable	variable	3	1.08974	0.0204199	1.07475	1.10483	1.56483	0.0854706	1.48312	1.62432
50% contraction	variable	variable	4	1.16835	0.0132323	1.15991	1.17948	1.61668	0.0990112	1.5619	1.62175
50% contraction	variable	variable	5	1.01829	0.0118521	1.00962	1.02757	1.18224	0.0662946	1.18102	1.20697
50% contraction	variable	variable	6	1.00941	0.00775251	1.00564	1.01506	1.12403	0.0659377	1.08349	1.13689
99% contraction	fixed	fixed	1	0.930766	0.0157424	0.922228	0.943602	1	1.32769e-08	1	1
99% contraction	fixed	fixed	2	0.936003	0.0180517	0.924207	0.947394	1	3.15274e-09	1	1
99% contraction	fixed	fixed	3	0.922726	0.0249785	0.904224	0.93949	1	1.09111e-08	1	1
99% contraction	fixed	fixed	4	0.923351	0.019609	0.90731	0.933338	1	3.19604e-09	1	1
99% contraction	fixed	fixed	5	0.920571	0.0173895	0.90983	0.931315	1	2.38098e-08	1	1
99% contraction	fixed	fixed	6	0.920794	0.0211527	0.905436	0.933995	1	4.77203e-09	1	1
99% contraction	fixed	variable	1	0.981191	0.021422	0.96057	0.994761	1	5.44797e-09	1	1
99% contraction	fixed	variable	2	0.959436	0.0175656	0.953243	0.964202	1	7.90321e-09	1	1
99% contraction	fixed	variable	3	0.929936	0.0212753	0.917906	0.939744	1	1.61186e-08	1	1
99% contraction	fixed	variable	4	0.957373	0.0168115	0.9504	0.969394	1	2.6649e-09	1	1
99% contraction	fixed	variable	5	0.917667	0.0258163	0.897495	0.941219	1	5.9116e-09	1	1
99% contraction	fixed	variable	6	0.924212	0.0221209	0.910759	0.943989	1	5.58625e-09	1	1
99% contraction	variable	fixed	1	1.02002	0.0170729	1.00429	1.02979	1	4.13406e-09	1	1
99% contraction	variable	fixed	2	0.989044	0.0234564	0.971929	1.00648	1	6.95439e-09	1	1
99% contraction	variable	fixed	3	0.947265	0.0340982	0.931111	0.947991	1.00923	0.029181	1	1
99% contraction	variable	fixed	4	0.96664	0.0185105	0.951579	0.979384	1	4.16901e-09	1	1
99% contraction	variable	fixed	5	0.918366	0.00888757	0.912816	0.92285	1	4.76685e-09	1	1
99% contraction	variable	fixed	6	0.925155	0.015686	0.912625	0.933995	1	4.4352e-09	1	1
99% contraction	variable	variable	1	1.01997	0.0352008	0.992582	1.05324	1	2.79045e-09	1	1
99% contraction	variable	variable	2	0.987719	0.0189813	0.975031	0.994585	1	7.49703e-09	1	1
99% contraction	variable	variable	3	0.946361	0.0202546	0.938198	0.95889	1.00349	0.0106824	1	1
99% contraction	variable	variable	4	0.981798	0.0227573	0.973236	0.996637	1	5.78355e-09	1	1
99% contraction	variable	variable	5	0.9154	0.0208882	0.899535	0.934003	1	4.99667e-09	1	1
99% contraction	variable	variable	6	0.923267	0.0176231	0.915264	0.925044	1	4.40575e-09	1	1
