## Supplementary File 2 for "The effects of mutation and recombination rate heterogeneity on the inference of demography and the distribution of fitness effects"

### Sheet: Info
Grapes DFE inference likelihood values
Each tab contains likelihood's for the GammaZero and neutral models for distribution of fitness effects (DFE) inference using Grapes.
Demographic histories are each on a separate tab, with likelihoods given for 200 replicates across both fixed and variable mutation and recombination rates, for all 6 DFEs.

### Sheet: equilibrium
Recombination rate	Mutation rate	DFE	Replicate	lnL (Neutral)	lnL (GammaZero)	Accepted model
fixed	fixed	1	1	-4027.64	-832.681	GammaZero
fixed	fixed	1	2	-3954.18	-826.274	GammaZero
fixed	fixed	1	3	-4056.65	-820.669	GammaZero
fixed	fixed	1	4	-3944.56	-837.745	GammaZero
fixed	fixed	1	5	-4071.35	-821.43	GammaZero
fixed	fixed	1	6	-4057.8	-831.903	GammaZero
fixed	fixed	1	7	-3890.89	-843.928	GammaZero
fixed	fixed	1	8	-4152.34	-849.452	GammaZero
fixed	fixed	1	9	-4058.45	-828.613	GammaZero
fixed	fixed	1	10	-3866.4	-827.75	GammaZero
fixed	fixed	2	1	-6448.36	-849.904	GammaZero
fixed	fixed	2	2	-6514.32	-833.658	GammaZero
fixed	fixed	2	3	-6438.17	-807.598	GammaZero
fixed	fixed	2	4	-6582.75	-823.381	GammaZero
fixed	fixed	2	5	-6509.87	-828.432	GammaZero
fixed	fixed	2	6	-6524.89	-826.557	GammaZero
fixed	fixed	2	7	-6413.7	-790.107	GammaZero
fixed	fixed	2	8	-6535.3	-836.157	GammaZero
fixed	fixed	2	9	-6476.68	-816.166	GammaZero
fixed	fixed	2	10	-6473.65	-798.942	GammaZero
fixed	fixed	3	1	-2759.77	-791.797	GammaZero
fixed	fixed	3	2	-2856.66	-815.153	GammaZero
fixed	fixed	3	3	-2833.22	-824.356	GammaZero
fixed	fixed	3	4	-2795.27	-801.152	GammaZero
fixed	fixed	3	5	-2803.7	-807.614	GammaZero
fixed	fixed	3	6	-2897.28	-841.994	GammaZero
fixed	fixed	3	7	-2844.27	-804.509	GammaZero
fixed	fixed	3	8	-2772.49	-812.528	GammaZero
fixed	fixed	3	9	-2854.25	-801.26	GammaZero
fixed	fixed	3	10	-2838.58	-825.645	GammaZero
fixed	fixed	4	1	-2423.42	-798.222	GammaZero
fixed	fixed	4	2	-2485.39	-810.427	GammaZero
fixed	fixed	4	3	-2423.5	-791.681	GammaZero
fixed	fixed	4	4	-2509.46	-796.351	GammaZero
fixed	fixed	4	5	-2417.73	-787.582	GammaZero
fixed	fixed	4	6	-2426.87	-784.439	GammaZero
fixed	fixed	4	7	-2371.52	-790.358	GammaZero
fixed	fixed	4	8	-2401.22	-801.809	GammaZero
fixed	fixed	4	9	-2318.15	-802.431	GammaZero
fixed	fixed	4	10	-2440.84	-797.152	GammaZero
fixed	fixed	5	1	-927.291	-920.69	GammaZero
fixed	fixed	5	2	-947.019	-924.183	GammaZero
fixed	fixed	5	3	-917.741	-945.481	Neutral
fixed	fixed	5	4	-917.569	-936.668	Neutral
fixed	fixed	5	5	-917.514	-919.873	Neutral
fixed	fixed	5	6	-903.085	-921.951	Neutral
fixed	fixed	5	7	-909.069	-913.785	Neutral
fixed	fixed	5	8	-946.294	-953.892	Neutral
fixed	fixed	5	9	-925.111	-934.838	Neutral
fixed	fixed	5	10	-931.186	-930.456	GammaZero
fixed	fixed	6	1	-853.323	-960.489	Neutral
fixed	fixed	6	2	-860.55	-935.812	Neutral
fixed	fixed	6	3	-851.583	-952.235	Neutral
fixed	fixed	6	4	-858.313	-966.005	Neutral
fixed	fixed	6	5	-872.319	-978.078	Neutral
fixed	fixed	6	6	-873.643	-985.602	Neutral
fixed	fixed	6	7	-853.378	-951.768	Neutral
fixed	fixed	6	8	-853.002	-977.373	Neutral
fixed	fixed	6	9	-860.013	-967.038	Neutral
fixed	fixed	6	10	-848.628	-968.58	Neutral
variable	fixed	1	1	-820.055	-1202.71	Neutral
variable	fixed	1	2	-829.496	-1157.35	Neutral
variable	fixed	1	3	-821.513	-1226.84	Neutral
variable	fixed	1	4	-845.179	-1249.92	Neutral
variable	fixed	1	5	-823.608	-1193.55	Neutral
variable	fixed	1	6	-825.373	-1144.77	Neutral
variable	fixed	1	7	-829.616	-1180.62	Neutral
variable	fixed	1	8	-843.532	-1248.05	Neutral
variable	fixed	1	9	-833.181	-1151.86	Neutral
variable	fixed	1	10	-835.722	-1210.51	Neutral
variable	fixed	2	1	-819.58	-1161.31	Neutral
variable	fixed	2	2	-825.975	-1143.56	Neutral
variable	fixed	2	3	-830.481	-1202.46	Neutral
variable	fixed	2	4	-827.986	-1175.85	Neutral
variable	fixed	2	5	-832.856	-1132.47	Neutral
variable	fixed	2	6	-814.993	-1113.9	Neutral
variable	fixed	2	7	-816.488	-1149.41	Neutral
variable	fixed	2	8	-830.013	-1165.54	Neutral
variable	fixed	2	9	-825.683	-1161.74	Neutral
variable	fixed	2	10	-813.829	-1164.45	Neutral
variable	fixed	3	1	-817.09	-1169.93	Neutral
variable	fixed	3	2	-816.065	-1144.52	Neutral
variable	fixed	3	3	-814.295	-1172.71	Neutral
variable	fixed	3	4	-830.953	-1176.29	Neutral
variable	fixed	3	5	-825.365	-1173.99	Neutral
variable	fixed	3	6	-816.158	-1195.13	Neutral
variable	fixed	3	7	-822.809	-1122.81	Neutral
variable	fixed	3	8	-823.198	-1191.54	Neutral
variable	fixed	3	9	-826.201	-1179.24	Neutral
variable	fixed	3	10	-820.26	-1184.3	Neutral
variable	fixed	4	1	-838.409	-1220.86	Neutral
variable	fixed	4	2	-825.15	-1233.65	Neutral
variable	fixed	4	3	-825.439	-1196.35	Neutral
variable	fixed	4	4	-837.477	-1216.92	Neutral
variable	fixed	4	5	-829.078	-1208.96	Neutral
variable	fixed	4	6	-821.847	-1155.25	Neutral
variable	fixed	4	7	-829.853	-1192.69	Neutral
variable	fixed	4	8	-830.49	-1184.9	Neutral
variable	fixed	4	9	-826.926	-1194.39	Neutral
variable	fixed	4	10	-830.579	-1218.67	Neutral
variable	fixed	5	1	-846.962	-1306.86	Neutral
variable	fixed	5	2	-840.282	-1240.75	Neutral
variable	fixed	5	3	-842.971	-1307.97	Neutral
variable	fixed	5	4	-839.047	-1250.37	Neutral
variable	fixed	5	5	-842.749	-1321.28	Neutral
variable	fixed	5	6	-843.323	-1233.13	Neutral
variable	fixed	5	7	-845.858	-1278.13	Neutral
variable	fixed	5	8	-852.104	-1264.96	Neutral
variable	fixed	5	9	-849.784	-1284.35	Neutral
variable	fixed	5	10	-836.263	-1234.06	Neutral
variable	fixed	6	1	-857.759	-1322.43	Neutral
variable	fixed	6	2	-847.132	-1272.82	Neutral
variable	fixed	6	3	-851.36	-1279.25	Neutral
variable	fixed	6	4	-855.874	-1320.79	Neutral
variable	fixed	6	5	-844.631	-1274.58	Neutral
variable	fixed	6	6	-838.306	-1322.69	Neutral
variable	fixed	6	7	-844.416	-1300.97	Neutral
variable	fixed	6	8	-852.841	-1238.9	Neutral
variable	fixed	6	9	-833.909	-1261.74	Neutral
variable	fixed	6	10	-836.201	-1319.15	Neutral
fixed	variable	1	1	-838.591	-1227.14	Neutral
fixed	variable	1	2	-845.044	-1218.93	Neutral
fixed	variable	1	3	-842.298	-1239.7	Neutral
fixed	variable	1	4	-847.084	-1235.2	Neutral
fixed	variable	1	5	-845.444	-1233.78	Neutral
fixed	variable	1	6	-828.603	-1206.24	Neutral
fixed	variable	1	7	-837.587	-1235.87	Neutral
fixed	variable	1	8	-835.91	-1268.02	Neutral
fixed	variable	1	9	-822.099	-1184.9	Neutral
fixed	variable	1	10	-836.963	-1272.19	Neutral
fixed	variable	2	1	-837.094	-1215.88	Neutral
fixed	variable	2	2	-826.239	-1192.67	Neutral
fixed	variable	2	3	-845.826	-1217.23	Neutral
fixed	variable	2	4	-834.075	-1176.46	Neutral
fixed	variable	2	5	-825.694	-1201.85	Neutral
fixed	variable	2	6	-832.856	-1195.74	Neutral
fixed	variable	2	7	-826.145	-1209.15	Neutral
fixed	variable	2	8	-826.765	-1224.62	Neutral
fixed	variable	2	9	-830.469	-1190.17	Neutral
fixed	variable	2	10	-836.348	-1184.93	Neutral
fixed	variable	3	1	-818.21	-1212.18	Neutral
fixed	variable	3	2	-826.455	-1171	Neutral
fixed	variable	3	3	-826.728	-1185.27	Neutral
fixed	variable	3	4	-821.037	-1161.8	Neutral
fixed	variable	3	5	-832.135	-1201.99	Neutral
fixed	variable	3	6	-836.992	-1222.94	Neutral
fixed	variable	3	7	-820.587	-1185.38	Neutral
fixed	variable	3	8	-832.59	-1192.7	Neutral
fixed	variable	3	9	-841.549	-1291.8	Neutral
fixed	variable	3	10	-841.519	-1229.25	Neutral
fixed	variable	4	1	-839.054	-1273.69	Neutral
fixed	variable	4	2	-836.88	-1161.79	Neutral
fixed	variable	4	3	-834.297	-1231.7	Neutral
fixed	variable	4	4	-848.117	-1225.21	Neutral
fixed	variable	4	5	-837.64	-1196.72	Neutral
fixed	variable	4	6	-842.033	-1239.12	Neutral
fixed	variable	4	7	-839.527	-1251.84	Neutral
fixed	variable	4	8	-844.528	-1182.28	Neutral
fixed	variable	4	9	-833.974	-1261.28	Neutral
fixed	variable	4	10	-838.569	-1251.2	Neutral
fixed	variable	5	1	-840.353	-1231.83	Neutral
fixed	variable	5	2	-852.06	-1256.74	Neutral
fixed	variable	5	3	-841.193	-1265.14	Neutral
fixed	variable	5	4	-851.785	-1261.09	Neutral
fixed	variable	5	5	-826.966	-1307.08	Neutral
fixed	variable	5	6	-829.314	-1269.99	Neutral
fixed	variable	5	7	-848.896	-1233.52	Neutral
fixed	variable	5	8	-836.141	-1347.25	Neutral
fixed	variable	5	9	-850.06	-1239.78	Neutral
fixed	variable	5	10	-841.127	-1281.89	Neutral
fixed	variable	6	1	-853.889	-1330.12	Neutral
fixed	variable	6	2	-847.761	-1351.85	Neutral
fixed	variable	6	3	-840.79	-1273.57	Neutral
fixed	variable	6	4	-872.565	-1356.53	Neutral
fixed	variable	6	5	-852.566	-1353.06	Neutral
fixed	variable	6	6	-846.37	-1381.66	Neutral
fixed	variable	6	7	-843.85	-1274.75	Neutral
fixed	variable	6	8	-845.187	-1275.68	Neutral
fixed	variable	6	9	-840.816	-1296.05	Neutral
fixed	variable	6	10	-842.331	-1306.64	Neutral
variable	variable	1	1	-837.788	-1193.65	Neutral
variable	variable	1	2	-823.198	-1187.05	Neutral
variable	variable	1	3	-828.416	-1184.45	Neutral
variable	variable	1	4	-832.358	-1162.72	Neutral
variable	variable	1	5	-827.8	-1191.62	Neutral
variable	variable	1	6	-835.54	-1242.95	Neutral
variable	variable	1	7	-826.779	-1169.62	Neutral
variable	variable	1	8	-821.114	-1205.5	Neutral
variable	variable	1	9	-831.494	-1202	Neutral
variable	variable	1	10	-829.963	-1186.02	Neutral
variable	variable	2	1	-826.026	-1170.06	Neutral
variable	variable	2	2	-821.659	-1183.04	Neutral
variable	variable	2	3	-823.143	-1104.02	Neutral
variable	variable	2	4	-823.593	-1159.47	Neutral
variable	variable	2	5	-814.72	-1137.37	Neutral
variable	variable	2	6	-823.923	-1167.6	Neutral
variable	variable	2	7	-818.87	-1197.05	Neutral
variable	variable	2	8	-818.596	-1167.41	Neutral
variable	variable	2	9	-817.296	-1178.1	Neutral
variable	variable	2	10	-836.379	-1203.06	Neutral
variable	variable	3	1	-834.286	-1172.55	Neutral
variable	variable	3	2	-827.721	-1166.82	Neutral
variable	variable	3	3	-826.275	-1195.05	Neutral
variable	variable	3	4	-829.814	-1244.75	Neutral
variable	variable	3	5	-821.95	-1173.91	Neutral
variable	variable	3	6	-828.716	-1217.49	Neutral
variable	variable	3	7	-821.752	-1126.76	Neutral
variable	variable	3	8	-826.828	-1163.98	Neutral
variable	variable	3	9	-809.861	-1191.55	Neutral
variable	variable	3	10	-831.128	-1190.85	Neutral
variable	variable	4	1	-834.534	-1189.6	Neutral
variable	variable	4	2	-842.929	-1262.12	Neutral
variable	variable	4	3	-823.143	-1162.34	Neutral
variable	variable	4	4	-839.006	-1223.29	Neutral
variable	variable	4	5	-829.07	-1169.19	Neutral
variable	variable	4	6	-833.561	-1251.3	Neutral
variable	variable	4	7	-825.795	-1158.13	Neutral
variable	variable	4	8	-823.896	-1237.62	Neutral
variable	variable	4	9	-826.659	-1195.68	Neutral
variable	variable	4	10	-822.034	-1184.01	Neutral
variable	variable	5	1	-852.36	-1338.86	Neutral
variable	variable	5	2	-854.55	-1294.68	Neutral
variable	variable	5	3	-839.831	-1242.21	Neutral
variable	variable	5	4	-843.389	-1292.58	Neutral
variable	variable	5	5	-845.234	-1267.26	Neutral
variable	variable	5	6	-843.798	-1276.54	Neutral
variable	variable	5	7	-832.798	-1251.78	Neutral
variable	variable	5	8	-853.108	-1275.54	Neutral
variable	variable	5	9	-843.556	-1216.54	Neutral
variable	variable	5	10	-849.805	-1272.89	Neutral
variable	variable	6	1	-843.388	-1367.61	Neutral
variable	variable	6	2	-865.555	-1336.39	Neutral
variable	variable	6	3	-858.329	-1333.23	Neutral
variable	variable	6	4	-856.473	-1312.97	Neutral
variable	variable	6	5	-854.377	-1302.41	Neutral
variable	variable	6	6	-853.812	-1292.38	Neutral
variable	variable	6	7	-851.634	-1348.39	Neutral
variable	variable	6	8	-857.498	-1334.18	Neutral
variable	variable	6	9	-848.084	-1300.02	Neutral
variable	variable	6	10	-846.003	-1312.86	Neutral

### Sheet: expansion
Recombination rate	Mutation rate	DFE	Replicate	lnL (Neutral)	lnL (GammaZero)	Accepted model
fixed	fixed	1	1	-5764.13	-829.996	GammaZero
fixed	fixed	1	2	-5581.41	-843.992	GammaZero
fixed	fixed	1	3	-5729.1	-832.788	GammaZero
fixed	fixed	1	4	-5623.11	-838.171	GammaZero
fixed	fixed	1	5	-5711.26	-864.538	GammaZero
fixed	fixed	1	6	-5819.17	-831.958	GammaZero
fixed	fixed	1	7	-5683.24	-844.72	GammaZero
fixed	fixed	1	8	-5845.5	-850.695	GammaZero
fixed	fixed	1	9	-5676.98	-838.524	GammaZero
fixed	fixed	1	10	-5706.43	-846.303	GammaZero
fixed	fixed	2	1	-8003.2	-929.217	GammaZero
fixed	fixed	2	2	-7951.69	-934.737	GammaZero
fixed	fixed	2	3	-7936.83	-927.846	GammaZero
fixed	fixed	2	4	-7906.73	-919.47	GammaZero
fixed	fixed	2	5	-7882.33	-923.234	GammaZero
fixed	fixed	2	6	-7908.92	-936.804	GammaZero
fixed	fixed	2	7	-8024.01	-902.318	GammaZero
fixed	fixed	2	8	-8028.66	-945.515	GammaZero
fixed	fixed	2	9	-7715.32	-917.23	GammaZero
fixed	fixed	2	10	-7846.29	-915.596	GammaZero
fixed	fixed	3	1	-2998.13	-826.73	GammaZero
fixed	fixed	3	2	-3096.97	-860.247	GammaZero
fixed	fixed	3	3	-3008.79	-806.531	GammaZero
fixed	fixed	3	4	-2965.1	-819.651	GammaZero
fixed	fixed	3	5	-2944.49	-822.616	GammaZero
fixed	fixed	3	6	-3128.35	-862.035	GammaZero
fixed	fixed	3	7	-2967.61	-842.798	GammaZero
fixed	fixed	3	8	-3100.15	-820.099	GammaZero
fixed	fixed	3	9	-3130.57	-839.086	GammaZero
fixed	fixed	3	10	-2913.07	-815.015	GammaZero
fixed	fixed	4	1	-2897.17	-811.203	GammaZero
fixed	fixed	4	2	-2872.56	-811.832	GammaZero
fixed	fixed	4	3	-2933.73	-814.745	GammaZero
fixed	fixed	4	4	-2913.64	-810.629	GammaZero
fixed	fixed	4	5	-2931.5	-813.672	GammaZero
fixed	fixed	4	6	-2795.37	-805.799	GammaZero
fixed	fixed	4	7	-2878.14	-800.649	GammaZero
fixed	fixed	4	8	-2863.86	-807.777	GammaZero
fixed	fixed	4	9	-3026.46	-811.664	GammaZero
fixed	fixed	4	10	-3015.93	-803.287	GammaZero
fixed	fixed	5	1	-898.758	-965.619	Neutral
fixed	fixed	5	2	-884.257	-952.927	Neutral
fixed	fixed	5	3	-911.769	-994.854	Neutral
fixed	fixed	5	4	-890.545	-969.92	Neutral
fixed	fixed	5	5	-904.633	-976.541	Neutral
fixed	fixed	5	6	-880.845	-950.502	Neutral
fixed	fixed	5	7	-908.603	-959.556	Neutral
fixed	fixed	5	8	-900.767	-972.956	Neutral
fixed	fixed	5	9	-887.769	-984.139	Neutral
fixed	fixed	5	10	-880.377	-958.135	Neutral
fixed	fixed	6	1	-880.074	-1036.39	Neutral
fixed	fixed	6	2	-859.761	-1012.35	Neutral
fixed	fixed	6	3	-864.01	-1020.88	Neutral
fixed	fixed	6	4	-861.112	-1057.41	Neutral
fixed	fixed	6	5	-869.845	-1016.85	Neutral
fixed	fixed	6	6	-857.191	-999.179	Neutral
fixed	fixed	6	7	-865.717	-1031.95	Neutral
fixed	fixed	6	8	-862.102	-1040.81	Neutral
fixed	fixed	6	9	-857.644	-1006.11	Neutral
fixed	fixed	6	10	-857.953	-981.262	Neutral
variable	fixed	1	1	-833.233	-1194.19	Neutral
variable	fixed	1	2	-836.578	-1194.91	Neutral
variable	fixed	1	3	-843.896	-1218.09	Neutral
variable	fixed	1	4	-837.053	-1257.85	Neutral
variable	fixed	1	5	-834.885	-1218.16	Neutral
variable	fixed	1	6	-843.163	-1230.99	Neutral
variable	fixed	1	7	-832.976	-1196.85	Neutral
variable	fixed	1	8	-838.529	-1244.04	Neutral
variable	fixed	1	9	-848.265	-1175.47	Neutral
variable	fixed	1	10	-836.871	-1235.54	Neutral
variable	fixed	2	1	-833.591	-1211.67	Neutral
variable	fixed	2	2	-841.554	-1225.78	Neutral
variable	fixed	2	3	-838.455	-1222.06	Neutral
variable	fixed	2	4	-834.238	-1194.76	Neutral
variable	fixed	2	5	-828.777	-1174.75	Neutral
variable	fixed	2	6	-827.493	-1148.5	Neutral
variable	fixed	2	7	-835.092	-1210.62	Neutral
variable	fixed	2	8	-827.765	-1143.55	Neutral
variable	fixed	2	9	-837.431	-1225.04	Neutral
variable	fixed	2	10	-841.865	-1209.92	Neutral
variable	fixed	3	1	-833.287	-1165.02	Neutral
variable	fixed	3	2	-832.591	-1201.44	Neutral
variable	fixed	3	3	-842.827	-1217.11	Neutral
variable	fixed	3	4	-834.961	-1212.93	Neutral
variable	fixed	3	5	-834.346	-1192.8	Neutral
variable	fixed	3	6	-834.207	-1216.84	Neutral
variable	fixed	3	7	-831.668	-1204.39	Neutral
variable	fixed	3	8	-841.272	-1197.83	Neutral
variable	fixed	3	9	-821.098	-1164.89	Neutral
variable	fixed	3	10	-834.684	-1200.59	Neutral
variable	fixed	4	1	-852.057	-1254.04	Neutral
variable	fixed	4	2	-840.88	-1240.89	Neutral
variable	fixed	4	3	-829.08	-1180.07	Neutral
variable	fixed	4	4	-842.091	-1246.61	Neutral
variable	fixed	4	5	-854.81	-1249.52	Neutral
variable	fixed	4	6	-836.777	-1216.24	Neutral
variable	fixed	4	7	-842.778	-1217.61	Neutral
variable	fixed	4	8	-839.432	-1202.84	Neutral
variable	fixed	4	9	-845.359	-1237.6	Neutral
variable	fixed	4	10	-852.033	-1226.34	Neutral
variable	fixed	5	1	-854.479	-1310.28	Neutral
variable	fixed	5	2	-861.883	-1324.74	Neutral
variable	fixed	5	3	-843.798	-1352.3	Neutral
variable	fixed	5	4	-862.584	-1263.78	Neutral
variable	fixed	5	5	-850.018	-1283.54	Neutral
variable	fixed	5	6	-859.407	-1282.75	Neutral
variable	fixed	5	7	-859.899	-1340.39	Neutral
variable	fixed	5	8	-855.855	-1309.2	Neutral
variable	fixed	5	9	-853.203	-1263.22	Neutral
variable	fixed	5	10	-854.724	-1287.43	Neutral
variable	fixed	6	1	-859.268	-1322.87	Neutral
variable	fixed	6	2	-863.885	-1318.8	Neutral
variable	fixed	6	3	-860.775	-1306.33	Neutral
variable	fixed	6	4	-866.797	-1351.22	Neutral
variable	fixed	6	5	-878.49	-1372.59	Neutral
variable	fixed	6	6	-866.156	-1369.81	Neutral
variable	fixed	6	7	-864.882	-1386.78	Neutral
variable	fixed	6	8	-853.963	-1284.17	Neutral
variable	fixed	6	9	-859.489	-1335	Neutral
variable	fixed	6	10	-856.45	-1315.77	Neutral
fixed	variable	1	1	-848.85	-1243.51	Neutral
fixed	variable	1	2	-855.454	-1204.66	Neutral
fixed	variable	1	3	-855.781	-1259.47	Neutral
fixed	variable	1	4	-855.936	-1272.03	Neutral
fixed	variable	1	5	-852.808	-1272.57	Neutral
fixed	variable	1	6	-842.653	-1256.38	Neutral
fixed	variable	1	7	-840.686	-1251.5	Neutral
fixed	variable	1	8	-848.603	-1243.1	Neutral
fixed	variable	1	9	-849.644	-1239.82	Neutral
fixed	variable	1	10	-845.652	-1275.17	Neutral
fixed	variable	2	1	-850.141	-1276.29	Neutral
fixed	variable	2	2	-842.413	-1250.31	Neutral
fixed	variable	2	3	-836.581	-1183.02	Neutral
fixed	variable	2	4	-842.91	-1223	Neutral
fixed	variable	2	5	-837.046	-1265.32	Neutral
fixed	variable	2	6	-840.672	-1270.16	Neutral
fixed	variable	2	7	-841.631	-1281.9	Neutral
fixed	variable	2	8	-843.854	-1216.38	Neutral
fixed	variable	2	9	-832.673	-1265.57	Neutral
fixed	variable	2	10	-828.93	-1193.56	Neutral
fixed	variable	3	1	-841.054	-1220.52	Neutral
fixed	variable	3	2	-841.665	-1190.83	Neutral
fixed	variable	3	3	-853.075	-1256.31	Neutral
fixed	variable	3	4	-828.76	-1188.95	Neutral
fixed	variable	3	5	-834.552	-1200.48	Neutral
fixed	variable	3	6	-844.714	-1248.22	Neutral
fixed	variable	3	7	-828.075	-1256.49	Neutral
fixed	variable	3	8	-851.706	-1260.85	Neutral
fixed	variable	3	9	-849.737	-1282.15	Neutral
fixed	variable	3	10	-839.216	-1188.52	Neutral
fixed	variable	4	1	-848.937	-1254.16	Neutral
fixed	variable	4	2	-847.532	-1208.76	Neutral
fixed	variable	4	3	-846.451	-1280.44	Neutral
fixed	variable	4	4	-842.555	-1264.7	Neutral
fixed	variable	4	5	-853.113	-1269.02	Neutral
fixed	variable	4	6	-860.048	-1285.53	Neutral
fixed	variable	4	7	-846.022	-1249.76	Neutral
fixed	variable	4	8	-842.648	-1212.11	Neutral
fixed	variable	4	9	-846.097	-1252.71	Neutral
fixed	variable	4	10	-838.251	-1231.74	Neutral
fixed	variable	5	1	-846.914	-1273.2	Neutral
fixed	variable	5	2	-851.03	-1278.32	Neutral
fixed	variable	5	3	-857.035	-1352.15	Neutral
fixed	variable	5	4	-847.033	-1313.73	Neutral
fixed	variable	5	5	-853.04	-1361.08	Neutral
fixed	variable	5	6	-863.884	-1363.5	Neutral
fixed	variable	5	7	-855.975	-1224	Neutral
fixed	variable	5	8	-854.131	-1329.62	Neutral
fixed	variable	5	9	-870.88	-1334.21	Neutral
fixed	variable	5	10	-849.184	-1328.45	Neutral
fixed	variable	6	1	-867.03	-1375.96	Neutral
fixed	variable	6	2	-864.807	-1344.36	Neutral
fixed	variable	6	3	-852.303	-1322.81	Neutral
fixed	variable	6	4	-866.211	-1346.98	Neutral
fixed	variable	6	5	-865.034	-1388.13	Neutral
fixed	variable	6	6	-858.939	-1396.71	Neutral
fixed	variable	6	7	-863.301	-1307.29	Neutral
fixed	variable	6	8	-864.337	-1381.16	Neutral
fixed	variable	6	9	-854.793	-1351.23	Neutral
fixed	variable	6	10	-854.732	-1340.68	Neutral
variable	variable	1	1	-835.42	-1204.49	Neutral
variable	variable	1	2	-838.165	-1222.52	Neutral
variable	variable	1	3	-833.847	-1247.42	Neutral
variable	variable	1	4	-838.797	-1207.6	Neutral
variable	variable	1	5	-853.037	-1225.72	Neutral
variable	variable	1	6	-841.319	-1223.54	Neutral
variable	variable	1	7	-848.287	-1225.08	Neutral
variable	variable	1	8	-837.912	-1225.11	Neutral
variable	variable	1	9	-851.423	-1215.9	Neutral
variable	variable	1	10	-833.145	-1279.6	Neutral
variable	variable	2	1	-827.539	-1232.98	Neutral
variable	variable	2	2	-825.949	-1189.24	Neutral
variable	variable	2	3	-841.695	-1147.83	Neutral
variable	variable	2	4	-828.838	-1181.74	Neutral
variable	variable	2	5	-833.299	-1209.03	Neutral
variable	variable	2	6	-838.448	-1230.78	Neutral
variable	variable	2	7	-844.703	-1226.13	Neutral
variable	variable	2	8	-822.748	-1167.43	Neutral
variable	variable	2	9	-841.247	-1193.2	Neutral
variable	variable	2	10	-843.065	-1269.45	Neutral
variable	variable	3	1	-833.655	-1212.53	Neutral
variable	variable	3	2	-834.993	-1179.8	Neutral
variable	variable	3	3	-820.369	-1187.87	Neutral
variable	variable	3	4	-831.836	-1260.84	Neutral
variable	variable	3	5	-839.8	-1211.78	Neutral
variable	variable	3	6	-833.284	-1229.78	Neutral
variable	variable	3	7	-829.557	-1163.08	Neutral
variable	variable	3	8	-837.212	-1226.09	Neutral
variable	variable	3	9	-828.822	-1212.89	Neutral
variable	variable	3	10	-845.655	-1222.76	Neutral
variable	variable	4	1	-842.666	-1226.35	Neutral
variable	variable	4	2	-841.872	-1230.57	Neutral
variable	variable	4	3	-843.889	-1230.82	Neutral
variable	variable	4	4	-850.204	-1239.7	Neutral
variable	variable	4	5	-841.537	-1216.08	Neutral
variable	variable	4	6	-836.014	-1253.67	Neutral
variable	variable	4	7	-856.818	-1200.16	Neutral
variable	variable	4	8	-839.997	-1253.42	Neutral
variable	variable	4	9	-842.932	-1247.94	Neutral
variable	variable	4	10	-838.97	-1224.25	Neutral
variable	variable	5	1	-848.141	-1306.33	Neutral
variable	variable	5	2	-853.981	-1301.4	Neutral
variable	variable	5	3	-852.953	-1223.25	Neutral
variable	variable	5	4	-860.971	-1332.02	Neutral
variable	variable	5	5	-859.022	-1321.35	Neutral
variable	variable	5	6	-838.478	-1320.09	Neutral
variable	variable	5	7	-849.382	-1278.96	Neutral
variable	variable	5	8	-852.924	-1282.49	Neutral
variable	variable	5	9	-849.306	-1248.67	Neutral
variable	variable	5	10	-845.782	-1319.62	Neutral
variable	variable	6	1	-859.688	-1370.7	Neutral
variable	variable	6	2	-850.784	-1352.81	Neutral
variable	variable	6	3	-860.702	-1330.07	Neutral
variable	variable	6	4	-870.921	-1337.42	Neutral
variable	variable	6	5	-856.408	-1327.73	Neutral
variable	variable	6	6	-864.457	-1353.4	Neutral
variable	variable	6	7	-870.208	-1365.41	Neutral
variable	variable	6	8	-850.422	-1354.22	Neutral
variable	variable	6	9	-860.62	-1290.19	Neutral
variable	variable	6	10	-869.119	-1380.95	Neutral

### Sheet: 50% contraction
Recombination rate	Mutation rate	DFE	Replicate	lnL (Neutral)	lnL (GammaZero)	Accepted model
fixed	fixed	1	1	-2725.09	-814.36	GammaZero
fixed	fixed	1	2	-2692.59	-813.713	GammaZero
fixed	fixed	1	3	-2663.18	-822.437	GammaZero
fixed	fixed	1	4	-2692.81	-807.4	GammaZero
fixed	fixed	1	5	-2763.59	-823.813	GammaZero
fixed	fixed	1	6	-2700.88	-794.214	GammaZero
fixed	fixed	1	7	-2683.62	-804.451	GammaZero
fixed	fixed	1	8	-2808.8	-804.735	GammaZero
fixed	fixed	1	9	-2821.23	-805.533	GammaZero
fixed	fixed	1	10	-2697.87	-820.505	GammaZero
fixed	fixed	2	1	-5022.16	-771.407	GammaZero
fixed	fixed	2	2	-5001.77	-781.197	GammaZero
fixed	fixed	2	3	-5225.33	-783.304	GammaZero
fixed	fixed	2	4	-5150.12	-790.962	GammaZero
fixed	fixed	2	5	-4967.98	-763.168	GammaZero
fixed	fixed	2	6	-5167.48	-797.751	GammaZero
fixed	fixed	2	7	-5283.82	-779.332	GammaZero
fixed	fixed	2	8	-4968.69	-768.148	GammaZero
fixed	fixed	2	9	-5051.93	-801.386	GammaZero
fixed	fixed	2	10	-5032.26	-771.778	GammaZero
fixed	fixed	3	1	-2621.01	-790.258	GammaZero
fixed	fixed	3	2	-2630.63	-814.333	GammaZero
fixed	fixed	3	3	-2741.34	-793.663	GammaZero
fixed	fixed	3	4	-2662.55	-776.247	GammaZero
fixed	fixed	3	5	-2712.01	-785.8	GammaZero
fixed	fixed	3	6	-2734.68	-791.827	GammaZero
fixed	fixed	3	7	-2550.18	-785.318	GammaZero
fixed	fixed	3	8	-2772.33	-784.378	GammaZero
fixed	fixed	3	9	-2720.12	-758.303	GammaZero
fixed	fixed	3	10	-2541.83	-787.044	GammaZero
fixed	fixed	4	1	-1994.56	-769.37	GammaZero
fixed	fixed	4	2	-1968.78	-784.689	GammaZero
fixed	fixed	4	3	-2020.66	-776.2	GammaZero
fixed	fixed	4	4	-1982.91	-779.706	GammaZero
fixed	fixed	4	5	-1976.06	-788.577	GammaZero
fixed	fixed	4	6	-1950.76	-781.875	GammaZero
fixed	fixed	4	7	-2002.35	-771.498	GammaZero
fixed	fixed	4	8	-2027	-786.743	GammaZero
fixed	fixed	4	9	-1968.33	-800.457	GammaZero
fixed	fixed	4	10	-1998.22	-786.557	GammaZero
fixed	fixed	5	1	-916.242	-905.941	GammaZero
fixed	fixed	5	2	-939.319	-907.35	GammaZero
fixed	fixed	5	3	-928.526	-903.677	GammaZero
fixed	fixed	5	4	-942.168	-899.513	GammaZero
fixed	fixed	5	5	-948.758	-921.865	GammaZero
fixed	fixed	5	6	-941.914	-888.079	GammaZero
fixed	fixed	5	7	-969.64	-916.047	GammaZero
fixed	fixed	5	8	-940.922	-893.217	GammaZero
fixed	fixed	5	9	-914.918	-881.571	GammaZero
fixed	fixed	5	10	-934.258	-881.301	GammaZero
fixed	fixed	6	1	-854.95	-924.64	Neutral
fixed	fixed	6	2	-862.818	-912.258	Neutral
fixed	fixed	6	3	-844.868	-934.575	Neutral
fixed	fixed	6	4	-850.659	-901.218	Neutral
fixed	fixed	6	5	-867.583	-932.049	Neutral
fixed	fixed	6	6	-842.732	-925.106	Neutral
fixed	fixed	6	7	-851.636	-901.455	Neutral
fixed	fixed	6	8	-860.37	-917.455	Neutral
fixed	fixed	6	9	-851.69	-909.679	Neutral
fixed	fixed	6	10	-862.932	-922.73	Neutral
variable	fixed	1	1	-836.529	-1188.23	Neutral
variable	fixed	1	2	-808.478	-1142.06	Neutral
variable	fixed	1	3	-829.671	-1197.64	Neutral
variable	fixed	1	4	-810.662	-1193.88	Neutral
variable	fixed	1	5	-803.961	-1155.31	Neutral
variable	fixed	1	6	-807.031	-1103.74	Neutral
variable	fixed	1	7	-809.495	-1140.47	Neutral
variable	fixed	1	8	-814.043	-1171.1	Neutral
variable	fixed	1	9	-807.433	-1116.76	Neutral
variable	fixed	1	10	-827.842	-1156.29	Neutral
variable	fixed	2	1	-811.78	-1117.83	Neutral
variable	fixed	2	2	-805.065	-1110.64	Neutral
variable	fixed	2	3	-810.157	-1085.4	Neutral
variable	fixed	2	4	-809.067	-1167.3	Neutral
variable	fixed	2	5	-823.182	-1112.72	Neutral
variable	fixed	2	6	-818.259	-1071.22	Neutral
variable	fixed	2	7	-809.287	-1132.66	Neutral
variable	fixed	2	8	-809.415	-1093.29	Neutral
variable	fixed	2	9	-824.094	-1124.6	Neutral
variable	fixed	2	10	-809.238	-1079.67	Neutral
variable	fixed	3	1	-799.109	-1091.86	Neutral
variable	fixed	3	2	-824.28	-1103.93	Neutral
variable	fixed	3	3	-808.434	-1149.69	Neutral
variable	fixed	3	4	-802.119	-1127.21	Neutral
variable	fixed	3	5	-808.644	-1137.51	Neutral
variable	fixed	3	6	-809.932	-1144.62	Neutral
variable	fixed	3	7	-811.836	-1104.47	Neutral
variable	fixed	3	8	-816.053	-1135.81	Neutral
variable	fixed	3	9	-803.957	-1116.44	Neutral
variable	fixed	3	10	-809.613	-1167.58	Neutral
variable	fixed	4	1	-821.461	-1197.32	Neutral
variable	fixed	4	2	-824.797	-1190.26	Neutral
variable	fixed	4	3	-820.436	-1138.78	Neutral
variable	fixed	4	4	-815.612	-1176.64	Neutral
variable	fixed	4	5	-819.747	-1153.29	Neutral
variable	fixed	4	6	-814.364	-1145.21	Neutral
variable	fixed	4	7	-816.905	-1131.21	Neutral
variable	fixed	4	8	-822.358	-1129.8	Neutral
variable	fixed	4	9	-817.982	-1179.72	Neutral
variable	fixed	4	10	-827.445	-1156.34	Neutral
variable	fixed	5	1	-827.271	-1207.81	Neutral
variable	fixed	5	2	-818.558	-1202.48	Neutral
variable	fixed	5	3	-826.145	-1250.78	Neutral
variable	fixed	5	4	-840.284	-1229.77	Neutral
variable	fixed	5	5	-823.749	-1213.51	Neutral
variable	fixed	5	6	-841.295	-1208.97	Neutral
variable	fixed	5	7	-821.195	-1215.88	Neutral
variable	fixed	5	8	-831.783	-1256.46	Neutral
variable	fixed	5	9	-827.46	-1211.55	Neutral
variable	fixed	5	10	-840.279	-1199.49	Neutral
variable	fixed	6	1	-826.736	-1215.15	Neutral
variable	fixed	6	2	-857.575	-1269.31	Neutral
variable	fixed	6	3	-839.886	-1264.74	Neutral
variable	fixed	6	4	-825.663	-1248.31	Neutral
variable	fixed	6	5	-836.194	-1235.36	Neutral
variable	fixed	6	6	-822.713	-1276.9	Neutral
variable	fixed	6	7	-833.274	-1304.98	Neutral
variable	fixed	6	8	-835.023	-1191.28	Neutral
variable	fixed	6	9	-826.813	-1215.38	Neutral
variable	fixed	6	10	-829.16	-1250.02	Neutral
fixed	variable	1	1	-812.215	-1197.09	Neutral
fixed	variable	1	2	-840.933	-1186.42	Neutral
fixed	variable	1	3	-813.496	-1157.31	Neutral
fixed	variable	1	4	-822.143	-1223.93	Neutral
fixed	variable	1	5	-817.264	-1193.92	Neutral
fixed	variable	1	6	-828.471	-1189.56	Neutral
fixed	variable	1	7	-829.954	-1229.91	Neutral
fixed	variable	1	8	-837.727	-1199.89	Neutral
fixed	variable	1	9	-827.973	-1165.15	Neutral
fixed	variable	1	10	-826.87	-1215.61	Neutral
fixed	variable	2	1	-811.918	-1171.41	Neutral
fixed	variable	2	2	-804.552	-1163.57	Neutral
fixed	variable	2	3	-820.028	-1138.27	Neutral
fixed	variable	2	4	-823.263	-1129.59	Neutral
fixed	variable	2	5	-808.504	-1178.78	Neutral
fixed	variable	2	6	-814.361	-1191.84	Neutral
fixed	variable	2	7	-803.582	-1149.64	Neutral
fixed	variable	2	8	-820.393	-1183.2	Neutral
fixed	variable	2	9	-804.78	-1177.6	Neutral
fixed	variable	2	10	-819.671	-1152.39	Neutral
fixed	variable	3	1	-807.662	-1133.87	Neutral
fixed	variable	3	2	-820.504	-1113.83	Neutral
fixed	variable	3	3	-812.551	-1150.66	Neutral
fixed	variable	3	4	-823.897	-1118.57	Neutral
fixed	variable	3	5	-826.451	-1141.66	Neutral
fixed	variable	3	6	-813.47	-1171.18	Neutral
fixed	variable	3	7	-813.971	-1152.75	Neutral
fixed	variable	3	8	-822.103	-1165.22	Neutral
fixed	variable	3	9	-810.583	-1154.91	Neutral
fixed	variable	3	10	-810.012	-1133.09	Neutral
fixed	variable	4	1	-814.596	-1186.02	Neutral
fixed	variable	4	2	-832.715	-1165.94	Neutral
fixed	variable	4	3	-815.267	-1159.22	Neutral
fixed	variable	4	4	-821.001	-1229.78	Neutral
fixed	variable	4	5	-836.852	-1208.88	Neutral
fixed	variable	4	6	-816.552	-1209.96	Neutral
fixed	variable	4	7	-809.838	-1153.2	Neutral
fixed	variable	4	8	-828.334	-1189.8	Neutral
fixed	variable	4	9	-824.131	-1199.79	Neutral
fixed	variable	4	10	-817.078	-1211.33	Neutral
fixed	variable	5	1	-831.9	-1173.63	Neutral
fixed	variable	5	2	-830.221	-1210.48	Neutral
fixed	variable	5	3	-823.529	-1243.7	Neutral
fixed	variable	5	4	-831.629	-1215.37	Neutral
fixed	variable	5	5	-835.185	-1228.4	Neutral
fixed	variable	5	6	-824.924	-1214.63	Neutral
fixed	variable	5	7	-826.894	-1193.72	Neutral
fixed	variable	5	8	-829.765	-1282.25	Neutral
fixed	variable	5	9	-828.977	-1230.04	Neutral
fixed	variable	5	10	-831.247	-1274.43	Neutral
fixed	variable	6	1	-829.654	-1291.09	Neutral
fixed	variable	6	2	-833.919	-1241.77	Neutral
fixed	variable	6	3	-841.808	-1288.77	Neutral
fixed	variable	6	4	-838.352	-1264.65	Neutral
fixed	variable	6	5	-848.412	-1278.24	Neutral
fixed	variable	6	6	-830.141	-1304.38	Neutral
fixed	variable	6	7	-833.631	-1248.18	Neutral
fixed	variable	6	8	-842.683	-1239.75	Neutral
fixed	variable	6	9	-841.444	-1252.76	Neutral
fixed	variable	6	10	-849.3	-1322.28	Neutral
variable	variable	1	1	-824.125	-1190.9	Neutral
variable	variable	1	2	-810.564	-1142.25	Neutral
variable	variable	1	3	-826.733	-1194.61	Neutral
variable	variable	1	4	-822.5	-1175.85	Neutral
variable	variable	1	5	-809	-1144.88	Neutral
variable	variable	1	6	-820.727	-1161.68	Neutral
variable	variable	1	7	-809.159	-1149.36	Neutral
variable	variable	1	8	-821.371	-1174.05	Neutral
variable	variable	1	9	-815.934	-1120.27	Neutral
variable	variable	1	10	-812.591	-1132.58	Neutral
variable	variable	2	1	-807.114	-1086.66	Neutral
variable	variable	2	2	-809.616	-1107.23	Neutral
variable	variable	2	3	-811.833	-1090.12	Neutral
variable	variable	2	4	-809.562	-1104.61	Neutral
variable	variable	2	5	-815.041	-1107.48	Neutral
variable	variable	2	6	-813.895	-1144.1	Neutral
variable	variable	2	7	-804.504	-1144.24	Neutral
variable	variable	2	8	-796.117	-1109.09	Neutral
variable	variable	2	9	-796.981	-1084.81	Neutral
variable	variable	2	10	-797.504	-1109.56	Neutral
variable	variable	3	1	-803.352	-1150.73	Neutral
variable	variable	3	2	-825.148	-1148.22	Neutral
variable	variable	3	3	-804.77	-1121.43	Neutral
variable	variable	3	4	-808.287	-1151.03	Neutral
variable	variable	3	5	-813.65	-1127.63	Neutral
variable	variable	3	6	-804.126	-1129.33	Neutral
variable	variable	3	7	-815.481	-1115.9	Neutral
variable	variable	3	8	-797.263	-1134.6	Neutral
variable	variable	3	9	-814.706	-1175.39	Neutral
variable	variable	3	10	-822.238	-1121.42	Neutral
variable	variable	4	1	-809.047	-1147.45	Neutral
variable	variable	4	2	-818.759	-1195.49	Neutral
variable	variable	4	3	-815.33	-1157.48	Neutral
variable	variable	4	4	-826.762	-1167.96	Neutral
variable	variable	4	5	-825.03	-1130.34	Neutral
variable	variable	4	6	-818.316	-1187.45	Neutral
variable	variable	4	7	-818.394	-1144.21	Neutral
variable	variable	4	8	-824.538	-1174.54	Neutral
variable	variable	4	9	-811.815	-1185.03	Neutral
variable	variable	4	10	-810.595	-1122.3	Neutral
variable	variable	5	1	-824.529	-1255.42	Neutral
variable	variable	5	2	-821.676	-1235.09	Neutral
variable	variable	5	3	-822.716	-1210.43	Neutral
variable	variable	5	4	-825.33	-1271.81	Neutral
variable	variable	5	5	-827.999	-1206.75	Neutral
variable	variable	5	6	-831.448	-1287.08	Neutral
variable	variable	5	7	-823.669	-1234.07	Neutral
variable	variable	5	8	-824.919	-1226.17	Neutral
variable	variable	5	9	-825.329	-1145.26	Neutral
variable	variable	5	10	-828.306	-1244.46	Neutral
variable	variable	6	1	-839.423	-1295.58	Neutral
variable	variable	6	2	-831.804	-1278.31	Neutral
variable	variable	6	3	-842.136	-1256.31	Neutral
variable	variable	6	4	-840.667	-1292.79	Neutral
variable	variable	6	5	-829.548	-1234.82	Neutral
variable	variable	6	6	-839.544	-1289.44	Neutral
variable	variable	6	7	-839.796	-1280.1	Neutral
variable	variable	6	8	-833.931	-1291.99	Neutral
variable	variable	6	9	-838.352	-1235.01	Neutral
variable	variable	6	10	-840.747	-1253.36	Neutral

### Sheet: 99% contraction
Recombination rate	Mutation rate	DFE	Replicate	lnL (Neutral)	lnL (GammaZero)	Accepted model
fixed	fixed	1	1	-907.605	-789.532	GammaZero
fixed	fixed	1	2	-951.489	-792.714	GammaZero
fixed	fixed	1	3	-925.222	-777.327	GammaZero
fixed	fixed	1	4	-912.204	-766.671	GammaZero
fixed	fixed	1	5	-974.734	-809.776	GammaZero
fixed	fixed	1	6	-959.795	-799.923	GammaZero
fixed	fixed	1	7	-965.141	-811.115	GammaZero
fixed	fixed	1	8	-924.815	-804.199	GammaZero
fixed	fixed	1	9	-925.903	-787.625	GammaZero
fixed	fixed	1	10	-931.999	-789.119	GammaZero
fixed	fixed	2	1	-992.953	-735.367	GammaZero
fixed	fixed	2	2	-977.443	-730.663	GammaZero
fixed	fixed	2	3	-988.189	-735.296	GammaZero
fixed	fixed	2	4	-971.182	-737.005	GammaZero
fixed	fixed	2	5	-1004.37	-750.938	GammaZero
fixed	fixed	2	6	-1019.34	-749.458	GammaZero
fixed	fixed	2	7	-1002.23	-746.463	GammaZero
fixed	fixed	2	8	-972.21	-736.007	GammaZero
fixed	fixed	2	9	-1013.25	-730.703	GammaZero
fixed	fixed	2	10	-986.517	-726.338	GammaZero
fixed	fixed	3	1	-912.44	-735.058	GammaZero
fixed	fixed	3	2	-899.467	-733.009	GammaZero
fixed	fixed	3	3	-870.303	-710.398	GammaZero
fixed	fixed	3	4	-928.051	-717.266	GammaZero
fixed	fixed	3	5	-909.295	-714.982	GammaZero
fixed	fixed	3	6	-894.578	-722.284	GammaZero
fixed	fixed	3	7	-918.509	-716.94	GammaZero
fixed	fixed	3	8	-904.38	-719.742	GammaZero
fixed	fixed	3	9	-941.815	-724.556	GammaZero
fixed	fixed	3	10	-916.553	-737.868	GammaZero
fixed	fixed	4	1	-835.891	-759.34	GammaZero
fixed	fixed	4	2	-859.789	-776.899	GammaZero
fixed	fixed	4	3	-843.341	-760.62	GammaZero
fixed	fixed	4	4	-825.481	-753.698	GammaZero
fixed	fixed	4	5	-835.734	-760.699	GammaZero
fixed	fixed	4	6	-832.326	-760.419	GammaZero
fixed	fixed	4	7	-824.084	-767.545	GammaZero
fixed	fixed	4	8	-848.101	-761.938	GammaZero
fixed	fixed	4	9	-819.805	-761.858	GammaZero
fixed	fixed	4	10	-846.492	-777.745	GammaZero
fixed	fixed	5	1	-797.151	-805.855	Neutral
fixed	fixed	5	2	-793.006	-804.059	Neutral
fixed	fixed	5	3	-781.047	-808.719	Neutral
fixed	fixed	5	4	-793.866	-807.275	Neutral
fixed	fixed	5	5	-787.929	-800.725	Neutral
fixed	fixed	5	6	-789.197	-789.577	Neutral
fixed	fixed	5	7	-786.949	-788	Neutral
fixed	fixed	5	8	-798.463	-801.235	Neutral
fixed	fixed	5	9	-821.126	-846.119	Neutral
fixed	fixed	5	10	-792.612	-802.736	Neutral
fixed	fixed	6	1	-819.675	-862.705	Neutral
fixed	fixed	6	2	-796.68	-832.745	Neutral
fixed	fixed	6	3	-784.787	-837.645	Neutral
fixed	fixed	6	4	-806.566	-859.09	Neutral
fixed	fixed	6	5	-810.449	-836.63	Neutral
fixed	fixed	6	6	-796.367	-836.836	Neutral
fixed	fixed	6	7	-808.889	-848.525	Neutral
fixed	fixed	6	8	-800.563	-854.438	Neutral
fixed	fixed	6	9	-804.357	-831.842	Neutral
fixed	fixed	6	10	-807.422	-848.172	Neutral
variable	fixed	1	1	-786.302	-1108.62	Neutral
variable	fixed	1	2	-786.265	-1086.76	Neutral
variable	fixed	1	3	-792.348	-1137.39	Neutral
variable	fixed	1	4	-790.188	-1122.8	Neutral
variable	fixed	1	5	-787.612	-1130.12	Neutral
variable	fixed	1	6	-810.073	-1120.71	Neutral
variable	fixed	1	7	-797.364	-1093.2	Neutral
variable	fixed	1	8	-795.409	-1130.43	Neutral
variable	fixed	1	9	-781.262	-1094.68	Neutral
variable	fixed	1	10	-788.633	-1076.63	Neutral
variable	fixed	2	1	-783.934	-1096.41	Neutral
variable	fixed	2	2	-792.363	-1126.41	Neutral
variable	fixed	2	3	-793.215	-1089.45	Neutral
variable	fixed	2	4	-799.886	-1112.59	Neutral
variable	fixed	2	5	-783.823	-1096.97	Neutral
variable	fixed	2	6	-776.772	-1030.28	Neutral
variable	fixed	2	7	-797.454	-1091.17	Neutral
variable	fixed	2	8	-789.824	-1085.38	Neutral
variable	fixed	2	9	-776.698	-1071.32	Neutral
variable	fixed	2	10	-804.38	-1069.67	Neutral
variable	fixed	3	1	-785.251	-1059.33	Neutral
variable	fixed	3	2	-781.327	-1054.6	Neutral
variable	fixed	3	3	-784.164	-1112.32	Neutral
variable	fixed	3	4	-777.506	-1073.68	Neutral
variable	fixed	3	5	-788.662	-1091.65	Neutral
variable	fixed	3	6	-779.984	-1083.53	Neutral
variable	fixed	3	7	-778.068	-1036.34	Neutral
variable	fixed	3	8	-804.306	-1130.52	Neutral
variable	fixed	3	9	-787.628	-1056.58	Neutral
variable	fixed	3	10	-794.553	-1081.16	Neutral
variable	fixed	4	1	-783.04	-1158.88	Neutral
variable	fixed	4	2	-784.373	-1104.95	Neutral
variable	fixed	4	3	-797.663	-1080.09	Neutral
variable	fixed	4	4	-783.706	-1107.21	Neutral
variable	fixed	4	5	-802.532	-1129.75	Neutral
variable	fixed	4	6	-792.898	-1102.16	Neutral
variable	fixed	4	7	-786.105	-1103.56	Neutral
variable	fixed	4	8	-779.293	-1069.56	Neutral
variable	fixed	4	9	-781.108	-1124.3	Neutral
variable	fixed	4	10	-796.34	-1123.24	Neutral
variable	fixed	5	1	-798.063	-1175.05	Neutral
variable	fixed	5	2	-798.236	-1149.96	Neutral
variable	fixed	5	3	-812.807	-1207.52	Neutral
variable	fixed	5	4	-806.4	-1131.28	Neutral
variable	fixed	5	5	-804.949	-1178.05	Neutral
variable	fixed	5	6	-808.798	-1140.88	Neutral
variable	fixed	5	7	-798.773	-1147.18	Neutral
variable	fixed	5	8	-795.409	-1162.36	Neutral
variable	fixed	5	9	-793.433	-1140.18	Neutral
variable	fixed	5	10	-803.252	-1139.49	Neutral
variable	fixed	6	1	-821.246	-1217.31	Neutral
variable	fixed	6	2	-807.19	-1149.58	Neutral
variable	fixed	6	3	-815.16	-1167.27	Neutral
variable	fixed	6	4	-815.07	-1179.1	Neutral
variable	fixed	6	5	-802.604	-1157.06	Neutral
variable	fixed	6	6	-808.971	-1203.48	Neutral
variable	fixed	6	7	-807.041	-1224.83	Neutral
variable	fixed	6	8	-815.861	-1171.34	Neutral
variable	fixed	6	9	-805.576	-1160.19	Neutral
variable	fixed	6	10	-820.764	-1203.33	Neutral
fixed	variable	1	1	-807.92	-1156.16	Neutral
fixed	variable	1	2	-800.9	-1107.52	Neutral
fixed	variable	1	3	-796.013	-1121.42	Neutral
fixed	variable	1	4	-801.871	-1160.61	Neutral
fixed	variable	1	5	-800.985	-1159.48	Neutral
fixed	variable	1	6	-800.814	-1134.4	Neutral
fixed	variable	1	7	-797.187	-1190.46	Neutral
fixed	variable	1	8	-815.131	-1138.28	Neutral
fixed	variable	1	9	-793.079	-1117.79	Neutral
fixed	variable	1	10	-803.763	-1136.05	Neutral
fixed	variable	2	1	-803.063	-1140.44	Neutral
fixed	variable	2	2	-790.581	-1142.59	Neutral
fixed	variable	2	3	-797.555	-1115.09	Neutral
fixed	variable	2	4	-812.291	-1141.25	Neutral
fixed	variable	2	5	-785.346	-1126.43	Neutral
fixed	variable	2	6	-795.514	-1081.21	Neutral
fixed	variable	2	7	-783.711	-1112.65	Neutral
fixed	variable	2	8	-803.216	-1147.66	Neutral
fixed	variable	2	9	-778.097	-1117.01	Neutral
fixed	variable	2	10	-791.037	-1093	Neutral
fixed	variable	3	1	-794.289	-1101.82	Neutral
fixed	variable	3	2	-786.29	-1063.02	Neutral
fixed	variable	3	3	-786.926	-1127.04	Neutral
fixed	variable	3	4	-786.528	-1071.11	Neutral
fixed	variable	3	5	-795.432	-1076.81	Neutral
fixed	variable	3	6	-781.067	-1116.21	Neutral
fixed	variable	3	7	-784.94	-1096.12	Neutral
fixed	variable	3	8	-788.154	-1137.44	Neutral
fixed	variable	3	9	-794.904	-1102.79	Neutral
fixed	variable	3	10	-779.953	-1081.74	Neutral
fixed	variable	4	1	-794.345	-1133.3	Neutral
fixed	variable	4	2	-801.936	-1078.92	Neutral
fixed	variable	4	3	-800.159	-1164.5	Neutral
fixed	variable	4	4	-795.656	-1152.87	Neutral
fixed	variable	4	5	-802.551	-1126.08	Neutral
fixed	variable	4	6	-795.738	-1157.55	Neutral
fixed	variable	4	7	-794.964	-1146.2	Neutral
fixed	variable	4	8	-797.651	-1080.47	Neutral
fixed	variable	4	9	-791.935	-1143.75	Neutral
fixed	variable	4	10	-795.811	-1076.42	Neutral
fixed	variable	5	1	-799.409	-1131.83	Neutral
fixed	variable	5	2	-811.042	-1165.09	Neutral
fixed	variable	5	3	-800.671	-1160.04	Neutral
fixed	variable	5	4	-801.332	-1203.21	Neutral
fixed	variable	5	5	-819.085	-1169.47	Neutral
fixed	variable	5	6	-808.73	-1211.93	Neutral
fixed	variable	5	7	-793.567	-1122.88	Neutral
fixed	variable	5	8	-793.652	-1177.47	Neutral
fixed	variable	5	9	-797.481	-1164.04	Neutral
fixed	variable	5	10	-807.883	-1203.34	Neutral
fixed	variable	6	1	-819.443	-1233.69	Neutral
fixed	variable	6	2	-804.598	-1197.8	Neutral
fixed	variable	6	3	-816.683	-1202.83	Neutral
fixed	variable	6	4	-803.954	-1228.64	Neutral
fixed	variable	6	5	-805.651	-1214.12	Neutral
fixed	variable	6	6	-804.562	-1213.92	Neutral
fixed	variable	6	7	-816.375	-1221.07	Neutral
fixed	variable	6	8	-812.418	-1196.97	Neutral
fixed	variable	6	9	-814.357	-1186.09	Neutral
fixed	variable	6	10	-803.139	-1206.28	Neutral
variable	variable	1	1	-780.541	-1104.21	Neutral
variable	variable	1	2	-793.654	-1109.91	Neutral
variable	variable	1	3	-793.023	-1117.72	Neutral
variable	variable	1	4	-791.864	-1117.05	Neutral
variable	variable	1	5	-809.757	-1126.44	Neutral
variable	variable	1	6	-790.671	-1118.77	Neutral
variable	variable	1	7	-797.259	-1118.23	Neutral
variable	variable	1	8	-792.564	-1102.47	Neutral
variable	variable	1	9	-788.2	-1064.95	Neutral
variable	variable	1	10	-796.448	-1119.85	Neutral
variable	variable	2	1	-797.053	-1130.87	Neutral
variable	variable	2	2	-784.974	-1063.49	Neutral
variable	variable	2	3	-792.388	-1060.27	Neutral
variable	variable	2	4	-795.629	-1079.77	Neutral
variable	variable	2	5	-795.622	-1104.69	Neutral
variable	variable	2	6	-778.716	-1091.41	Neutral
variable	variable	2	7	-780.366	-1104.98	Neutral
variable	variable	2	8	-767.62	-1051.85	Neutral
variable	variable	2	9	-781.964	-1008.52	Neutral
variable	variable	2	10	-775.402	-1071.52	Neutral
variable	variable	3	1	-782.285	-1105.41	Neutral
variable	variable	3	2	-786.432	-1097.8	Neutral
variable	variable	3	3	-782.745	-1101.34	Neutral
variable	variable	3	4	-775.928	-1144.41	Neutral
variable	variable	3	5	-794.81	-1105.93	Neutral
variable	variable	3	6	-783.336	-1078.61	Neutral
variable	variable	3	7	-766.479	-1064.41	Neutral
variable	variable	3	8	-779.082	-1064.72	Neutral
variable	variable	3	9	-793.399	-1110.63	Neutral
variable	variable	3	10	-785.172	-1099.14	Neutral
variable	variable	4	1	-791.471	-1072.72	Neutral
variable	variable	4	2	-790.156	-1109.93	Neutral
variable	variable	4	3	-800.266	-1109.28	Neutral
variable	variable	4	4	-781.221	-1132.27	Neutral
variable	variable	4	5	-807.037	-1082.96	Neutral
variable	variable	4	6	-790.673	-1060.46	Neutral
variable	variable	4	7	-786.067	-1104.29	Neutral
variable	variable	4	8	-800.923	-1165.31	Neutral
variable	variable	4	9	-791.04	-1129.83	Neutral
variable	variable	4	10	-794.967	-1074.64	Neutral
variable	variable	5	1	-799.112	-1174.96	Neutral
variable	variable	5	2	-807.33	-1164.04	Neutral
variable	variable	5	3	-798.552	-1141.45	Neutral
variable	variable	5	4	-816.238	-1206.65	Neutral
variable	variable	5	5	-801.58	-1161.18	Neutral
variable	variable	5	6	-792.175	-1197.27	Neutral
variable	variable	5	7	-806.13	-1176.23	Neutral
variable	variable	5	8	-801.938	-1133.87	Neutral
variable	variable	5	9	-804.167	-1145.43	Neutral
variable	variable	5	10	-792.252	-1146.48	Neutral
variable	variable	6	1	-805.913	-1227.55	Neutral
variable	variable	6	2	-791.079	-1177.78	Neutral
variable	variable	6	3	-805.414	-1182.46	Neutral
variable	variable	6	4	-813.544	-1243.46	Neutral
variable	variable	6	5	-801.56	-1216.08	Neutral
variable	variable	6	6	-811.951	-1178.11	Neutral
variable	variable	6	7	-824.561	-1247.18	Neutral
variable	variable	6	8	-816.985	-1240.3	Neutral
variable	variable	6	9	-810.436	-1199.99	Neutral
variable	variable	6	10	-818.145	-1201.86	Neutral
